# Multi-omics analysis in mouse primary cortical neurons reveals complex positive and negative biological interactions between constituent compounds in Centella asiatica

**DOI:** 10.1101/2024.11.04.621595

**Authors:** Steve Chamberlin, Jonathan A Zweig, Cody J Neff, Luke Marney, Jaewoo Choi, Liping Yang, Claudia S Maier, Amala Soumyanath, Shannon McWeeney, Nora E Gray

## Abstract

**Background:** A water extract of the Ayurvedic plant *Centella asiatica* (CAW) improves cognitive function in mouse models of aging and Alzheimer’s disease, and affects dendritic arborization, mitochondrial activity and oxidative stress in mouse primary neurons. Triterpenes (TT) and caffeoylquinic acids (CQA) are constituents associated with these bioactivities of CAW although little is known about how interactions between these compounds contribute to the plant’s therapeutic benefit.

**Methods:** Mouse primary cortical neurons were treated with CAW, or equivalent concentrations of four TT combined, eight CQA combined, or these twelve compounds combined (TTCQA). Treatment effects on the cell transcriptome (18,491 genes) and metabolome (192 metabolites) relative to vehicle control were evaluated using RNAseq and metabolomic analyses respectively.

**Results:** Extensive differentially expressed genes (DEGs) were seen with all treatments, as well as evidence of interactions between compounds. Notably many DEGs seen with TT treatment were not observed in the TTCQA condition, possibly suggesting CQA reduced the effects of TT. Moreover, additional gene activity seen with CAW as compared to TTCQA indicate the presence of additional compounds in CAW that further modulate TTCQA interactions. Weighted Gene Correlation Network Analysis (WGCNA) identified 4 gene co-expression modules altered by treatments that were associated with extracellular matrix organization, fatty acid metabolism, cellular response to stress and stimuli, and immune function. Compound interaction patterns were seen at the eigengene level in these modules. Interestingly, in metabolomics analysis, the TTCQA treatment saw the highest number of changes in individual metabolites (20), followed by CQA (15), then TT (8) and finally CAW (3). WGCNA analysis found two metabolomics modules with significant eigenmetabolite differences for TT and CQA, and possible compound interactions at this level.

**Conclusions:** Four gene expression modules and two metabolite modules were altered by the four types of treatments applied. This methodology demonstrated the existence of both negative and positive interactions between TT, CQA and additional compounds found in CAW on the transcriptome and metabolome of mouse primary cortical neurons.
