## Supplementary material for "Multi-omics analysis in mouse primary cortical neurons reveals complex positive and negative biological interactions between constituent compounds in Centella asiatica": ST3.csv

Treatment	Metabolite	Fold Change (FC)	log2.FC.	p.ajusted (FDR)
CQA vs Ctrl	2'-Deoxyguanosine 5'-monophosphate	1.2446	0.31565	0.048037
CQA vs Ctrl	Acetylcholine	1.6507	0.72307	0.031178
CQA vs Ctrl	Adenosine monophosphate	1.1807	0.23965	0.030412
TT vs Ctrl	Adenosine triphosphate	0.53841	-0.89321	0.012048
CQA vs Ctrl	Adenosine triphosphate	0.63895	-0.64623	0.015468
CQA vs Ctrl	Arachidonic acid	1.822	0.86551	0.0080788
TTCQA vs Ctrl	Arachidonic acid	2.2233	1.1527	0.00069198
TTCQA vs Ctrl	Capric acid	0.57765	-0.79173	0.00052965
CAW vs Ctrl	CDP-Ethanolamine	0.753	-0.40927	0.018993
CQA vs Ctrl	CDP-Ethanolamine	0.81859	-0.28879	0.019142
TTCQA vs Ctrl	CDP-Ethanolamine	0.77246	-0.37247	0.0012372
TT vs Ctrl	cis-5-Tetradecenoylcarnitine	0.58087	-0.78371	0.013636
CQA vs Ctrl	cis-5-Tetradecenoylcarnitine	0.67477	-0.56753	0.0062567
TTCQA vs Ctrl	cis-5-Tetradecenoylcarnitine	0.35784	-1.4826	1.36E-07
TTCQA vs Ctrl	cis-9-palmitoleic acid	1.4663	0.55216	0.045427
TT vs Ctrl	Creatinine	0.71794	-0.47807	0.030029
CQA vs Ctrl	Creatinine	0.69694	-0.52089	0.0061616
TT vs Ctrl	D-Myo-inositol 4-phosphate	1.6015	0.67943	0.0073006
CQA vs Ctrl	D-Myo-inositol 4-phosphate	1.7523	0.80927	1.04E-05
TTCQA vs Ctrl	D-Myo-inositol 4-phosphate	1.7512	0.80831	0.00022933
TTCQA vs Ctrl	Dihomo-alpha-linolenic acid	2.1587	1.1101	0.015596
CQA vs Ctrl	Glucosamine	0.6157	-0.6997	0.0006638
TTCQA vs Ctrl	Glucosamine	0.55371	-0.85281	0.00026942
TT vs Ctrl	Guanosine diphosphate	0.68579	-0.54417	0.026315
TTCQA vs Ctrl	Inosine	1.46	0.546	0.03071
TT vs Ctrl	Inositol cyclic phosphate	1.5808	0.66069	0.012048
CQA vs Ctrl	Inositol cyclic phosphate	1.6287	0.70375	0.0001421
TTCQA vs Ctrl	Inositol cyclic phosphate	1.5797	0.6597	0.024568
CAW vs Ctrl	L-Proline	0.78762	-0.34442	0.018993
TTCQA vs Ctrl	Lauric acid	0.73551	-0.44317	0.047595
TT vs Ctrl	Mannose 6-phosphate	1.5127	0.59717	0.033352
CQA vs Ctrl	Mannose 6-phosphate	1.9077	0.93182	5.93E-05
TTCQA vs Ctrl	Mannose 6-phosphate	1.7595	0.8152	7.91E-05
TTCQA vs Ctrl	N-Acetyl-L-methionine	1.5191	0.60321	0.0074922
TTCQA vs Ctrl	N-Acetylgalactosamine	0.56172	-0.83207	0.0074922
CAW vs Ctrl	N-METHYL-L-GLUTAMATE	0.65975	-0.60001	0.018993
CQA vs Ctrl	N-METHYL-L-GLUTAMATE	0.71396	-0.48609	0.026908
TTCQA vs Ctrl	N-METHYL-L-GLUTAMATE	0.61489	-0.7016	0.0012372
TTCQA vs Ctrl	Niacinamide	1.4609	0.5469	0.021383
TTCQA vs Ctrl	O-palmitoleoylcarnitine	0.58545	-0.77239	0.002964
CQA vs Ctrl	Pyridoxal	0.70287	-0.50868	0.0080788
TTCQA vs Ctrl	S-Adenosylhomocysteine	1.3378	0.4199	0.017087
TT vs Ctrl	Taurocholic acid	0.63641	-0.65196	0.029036
CQA vs Ctrl	Uracil	1.2964	0.37448	0.039717
TTCQA vs Ctrl	Uracil	1.5413	0.62415	0.00028923
CQA vs Ctrl	Uridine diphosphategalactose	1.2477	0.31925	0.0024108
TTCQA vs Ctrl	Uridine diphosphategalactose	1.5681	0.64904	1.71E-06
