## Supplementary material for "Multi-omics analysis in mouse primary cortical neurons reveals complex positive and negative biological interactions between constituent compounds in Centella asiatica": ST7.csv

Module	Metabolite Class	Metabolite	TT LFC	CQA LFC	TTCQA LFC	CAW LFC	Alternate Name	HMDB	PubChem	KEGG
Module2	Amino acid	SPERMINE	NA	NA	NA	NA	Spermine	HMDB0001256	1103	C00750
Module2	Amino acid	INDOLE-3-ACETIC ACID	NA	NA	NA	NA	Indoleacetic acid	HMDB0000197	802	C00954
Module2	Carnitine	AC 6:0	NA	NA	NA	NA	O-hexanoyl-R-carnitine	HMDB0000756	3246938	NA
Module2	Carnitine	AC 14:1	-0.78371	-0.56753	-1.4826	NA	cis-5-Tetradecenoylcarnitine	HMDB0002014	22833575	NA
Module2	Carnitine	AC 16:1	NA	NA	-0.77239	NA	O-palmitoleoylcarnitine	HMDB0240782	71464547	NA
Module2	Carnitine	AC 16:0	NA	NA	NA	NA	O-palmitoylcarnitine	HMDB0240783	16902	NA
Module2	Carnitine	AC 16:0-OH	NA	NA	NA	NA	2-Hydroxyhexadecanoylcarnitine	HMDB0013337	53481693	NA
Module2	Carnitine	AC 18:1	NA	NA	NA	NA	O-oleoylcarnitine	HMDB0006464	6441392	NA
Module2	Carnitine	AC 18:1-OH	NA	NA	NA	NA	(9Z)-3-hydroxyoctadecenoylcarnitine	HMDB0240761	71464558	NA
Module2	Carnitine	AC 18:0	NA	NA	NA	NA	3-stearoyloxy-4-(trimethylammonio)butyrate	HMDB00848	6426855	NA
Module2	Amino acid	CREATINE	NA	NA	NA	NA	Creatine	HMDB0000064	586	C00300
Module2	Nucleotide	4-GUANIDINO-BUTANOATE	NA	NA	NA	NA	4-Guanidinobutanoic acid	HMDB0003464	500	C01035
Module2	Amino acid	5-OXO-L-PROLINE	NA	NA	NA	NA	Pyroglutamic acid	HMDB0000267	7405	C01879
Module2	Amino acid	PROLINE	NA	NA	NA	-0.34442	L-Proline	HMDB0000162	145742	C00148
Module2	Amino acid	PIPECOLIC ACID	NA	NA	NA	NA	Pipecolic acid	HMDB0000070	849	C00408
Module2	Amino acid	N-METHYL-L-GLUTAMATE	NA	NA	NA	NA	N-METHYL-L-GLUTAMATE	HMDB0062660	439377	C01046
Module2	Amino acid	LYSINE	NA	NA	NA	NA	L-Lysine	HMDB0000182	5962	C00047
Module2	Amino acid	ARGININE	NA	NA	NA	NA	L-Arginine	HMDB0000517	6322	C00062
Module2	Amino acid	UROCANATE	NA	NA	NA	NA	Urocanic acid	HMDB0000301	736715	C00785
Module2	Amino acid	HISTIDINE	NA	NA	NA	NA	L-Histidine	HMDB0000177	6274	C00135
Module2	Carnitine	3-DEHYDROXYCARNITINE	NA	NA	NA	NA	3-Dehydroxycarnitine	HMDB0006831	725	C05543
Module2	Amino acid	SPERMIDINE	NA	NA	NA	NA	Spermidine	HMDB0001257	1102	C00315
Module2	Amino acid	N ALPHA-ACETYL-L-LYSINE	NA	NA	NA	NA	N ALPHA-ACETYL-L-LYSINE	HMDB0000446	92907	C12989
Module2	Nucleotide	INOSINE 5'-MONOPHOSPHATE	NA	NA	NA	NA	Inosinic acid	HMDB0000175	8582	C00130
Module2	Bile acids	CHOLIC ACID	NA	NA	NA	NA	Cholic acid	HMDB0000619	221493	C00695
Module2	Bile acids	GLYCOCHOLIC ACID	NA	NA	NA	NA	Glycocholic acid	HMDB0000138	23617285	C01921
Module2	Bile acids	TAUROCHOLIC ACID	NA	NA	NA	NA	Taurocholic acid	HMDB0000036	6675	C05122
Module2	Fatty acids	MALEIC ACID	NA	NA	NA	NA	Maleic acid	HMDB0000176	444972	C01384
Module2	Amino acid	CITRATE	NA	NA	NA	NA	Citric acid	HMDB0000094	311	C00158
Module2	Nucleotide	URIDINE	NA	NA	NA	NA	Uridine	HMDB0000296	6029	C00299
Module2	Nucleotide	ADENOSINE	NA	NA	NA	NA	Adenosine	HMDB0000050	60961	C00212
Module2	Nucleotide	AMP	NA	0.23965	NA	NA	Adenosine monophosphate	HMDB0000045	6083	C00020
Module2	Nucleotide	GDP	-0.54417	NA	NA	NA	Guanosine diphosphate	HMDB0001201	8977	C00035
Module2	Nucleotide	ADENOSINE TRIPHOSPHATE (ATP)	NA	NA	NA	NA	Adenosine triphosphate	HMDB0000538	5957	C00002
Module2	Nucleotide	GTP	NA	NA	NA	NA	Guanosine triphosphate	HMDB0001273	6830	C00044
Module2	Redox	GLUTATHIONE	NA	NA	NA	NA	Glutathione	HMDB0062697	745	C00051
Module2	Carnitine	PROPIONYLCARNITINE	NA	NA	NA	NA	Propionylcarnitine	HMDB0000824	107738	C03017
Module2	Nucleotide	1-METHYLADENOSINE	NA	NA	NA	NA	1-Methyladenosine	HMDB0003331	27476	C02494
Module2	Carbohydrate	GLUCOSAMINE	NA	NA	NA	NA	Glucosamine	HMDB0001514	439213	C00329
Module2	Carnitine	BUTYRYL-L-CARNITINE	NA	NA	NA	NA	Butyrylcarnitine	HMDB0002013	439829	C02862
Module2	Redox	CYSTEINEGLUTATHIONE DISULFIDE	NA	NA	NA	NA	Cysteineglutathione disulfide	HMDB0000656	53477713	NA
Module2	Redox	S-(1,2-DICARBOXYETHYL)GLUTATHIONE	NA	NA	NA	NA	S-(1,2-Dicarboxyethyl)glutathione	HMDB0257378	4411483	NA
Module2	Carbohydrate	N-ACETYLLACTOSAMINE	NA	NA	NA	NA	N-Acetyllactosamine	HMDB0001542	439271	C00611
Module2	Nucleotide	S-ADENOSYLMETHIONINE	NA	NA	NA	NA	S-Adenosylmethionine	HMDB0001185	16757548	C00019
Module2	Vitamin	RIBOFLAVIN (VITAMIN B2)	NA	NA	NA	NA	Riboflavin	HMDB0000244	493570	C00255
Module2	Nucleotide	FLAVINE MONONUCLEOTIDE (FMN)	NA	NA	NA	NA	Flavin Mononucleotide	HMDB0001520	643976	C00061
Module2	Nucleotide	NAD	NA	NA	NA	NA	NAD	HMDB0000902	5893	C00003
Module2	Nucleotide	NADP	NA	NA	NA	NA	NADP	HMDB0000217	5886	C00006
Module2	Nucleotide	NADH	NA	NA	NA	NA	NADH	HMDB0001487	928	C00004
Module2	Nucleotide	FAD	NA	NA	NA	NA	FAD	HMDB0001248	643975	C00016
Module2	Amino acid	TAURINE	NA	NA	NA	NA	Taurine	HMDB0000251	1123	C00245
Module2	Amino acid	GAMMA-GLUTAMYLARGININE	NA	NA	NA	NA	gamma-Glutamylarginine	HMDB0029143	20719180	NA
Module2	Redox	4-DEOXYTETRONIC ACID	NA	NA	NA	NA	4-Deoxyerythronic acid	HMDB0000498	13120901	NA
Module2	Energy	2-PYRROLIDINONE	NA	NA	NA	NA	2-Pyrrolidinone	HMDB0002039	12025	C11118
Module2	Energy	INOSITOL CYCLIC PHOSPHATE	NA	NA	NA	NA	Inositol cyclic phosphate	HMDB0001125	122331	C04299
Module2	Amino acid	CITRULLINE	NA	NA	NA	NA	Citrulline	HMDB0000904	9750	C00327
Module2	Carbohydrate	D-MANNOSE 6-PHOSPHATE	NA	NA	NA	NA	Mannose 6-phosphate	HMDB0001078	439198	C00275
Module2	Carbohydrate	FRUCTOSE 1,6-BISPHOSPHATE	NA	NA	NA	NA	Fructose 1,6-bisphosphate	HMDB0001058	445557	C05378
Module2	Vitamin	NIACINAMIDE	NA	NA	NA	NA	Niacinamide	HMDB0001406	936	C00153
Module2	Choline	ACETYLCHOLINE	NA	NA	NA	NA	Acetylcholine	HMDB0000895	6060	C01996
Module2	Redox	N-ACETYL-B-GLUCOSAMINYLAMINE	NA	NA	NA	NA	N-Acetyl-b-glucosaminylamine	HMDB0001104	439454	C01239
Module2	Vitamin	PANTOTHENIC ACID	NA	NA	NA	NA	Pantothenic acid	HMDB0000210	6613	C00864
Module2	Nucleotide	DEOXYGUANOSINE	NA	NA	NA	NA	Deoxyguanosine	HMDB0000085	187790	C00330
Module2	Nucleotide	GUANIDYLIC ACID (GUANOSINE MONOPHOSPHATE)	NA	NA	NA	NA	guanosine-5'-monophosphate	HMDB01397	135398631	C00144
Module2	Redox	CDP-ETHANOLAMINE	NA	NA	NA	NA	CDP-Ethanolamine	HMDB0001564	123727	C00570
Module2	Energy	ASPARTYLGLYCOSAMINE	NA	NA	NA	NA	Aspartylglycosamine	HMDB0000489	123826	C04540
Module2	Nucleotide	S-ADENOSYLHOMOCYSTEINE	NA	NA	NA	NA	S-Adenosylhomocysteine	HMDB0000939	439155	C00021
Module2	Carbohydrate	UDP-D-GALACTOSE	NA	NA	NA	NA	Uridine diphosphategalactose	HMDB0000302	18068	C00052
Module2	Carbohydrate	GDP-L-FUCOSE	NA	NA	NA	NA	GDP-L-fucose	HMDB0001095	439211	C00325
Module2	Carbohydrate	GDP-MAN	NA	NA	NA	NA	Guanosine diphosphate mannose	HMDB0001163	18396	C00096
Module2	Fatty acids	FFA 16:1	NA	NA	0.55216	NA	cis-9-palmitoleic acid	HMDB0003229	445638	C08362
Module2	Carbohydrate	URIDINE DIPHOSPHATE-N-ACETYLGLUCOSAMINE	NA	NA	NA	NA	Uridine diphosphate-N-acetylglucosamine	HMDB0000290	9547196	C00043
Module2	Fatty acids	FFA 18:3	NA	NA	NA	NA	alpha-Linolenic acid	HMDB0001388	5280934	C06427
Module2	Fatty acids	FFA 18:1	NA	NA	NA	NA	Oleic acid	HMDB0000207	445639	C00712
Module2	Energy	BIOTINYL-5'-AMP	NA	NA	NA	NA	Biotinyl-5'-AMP	HMDB0004220	440839	C05921
Module2	Carbohydrate	CMP-N-ACETYLNEURAMINIC ACID	NA	NA	NA	NA	Cytidine monophosphate N-acetylneuraminic acid	HMDB0001176	448209	C00128
Module2	Energy	OXIDIZED GLUTATHIONE	NA	NA	NA	NA	Oxidized glutathione	HMDB0003337	975	C00127
Module2	Fatty acids	FFA 20:4	NA	0.86551	1.1527	NA	Arachidonic acid	HMDB0001043	444899	C00219
Module2	Fatty acids	FFA 20:0	NA	NA	NA	NA	Arachidic acid	HMDB0002212	10467	C06425
Module2	Fatty acids	FFA 22:6	NA	NA	NA	NA	DHA	HMDB0002183	445580	C06429
Module2	Fatty acids	FFA 22:4	NA	NA	NA	NA	Adrenic Acid	HMDB0002226	5497181	C16527
Module2	Pyridimine	URACIL	NA	NA	NA	NA	Uracil	HMDB0000300	1174	C00106
Module2	Amino acid	ASPARTATE	NA	NA	NA	NA	L-Aspartic acid	HMDB0000191	5960	C00049
Module2	Carbohydrate	ARABINONIC ACID	NA	NA	NA	NA	Arabinonic acid	HMDB0000539	122045	C00878
Module2	Amino acid	ORNITHINE	NA	NA	NA	NA	Ornithine	HMDB0000214	6262	C00077
Module2	Nucleotide	XANTHINE	NA	NA	NA	NA	Xanthine	HMDB0000292	1188	C00385
Module2	Redox	URIC ACID	NA	NA	NA	NA	Uric acid	HMDB0000289	1175	C00366
Module2	Nucleotide	ADENINE	NA	NA	NA	NA	Adenine	HMDB0000034	190	C00147
Module2	Redox	MYO-INOSITOL	NA	NA	NA	NA	myo-Inositol	HMDB0000211	NA	C00137
Module2	Carbohydrate	GLUCOSE	NA	NA	NA	NA	D-Glucose	HMDB0000122	5793	C00221
Module2	Carbohydrate	D-MYOINOSITOL 4-PHOSPHATE	NA	NA	NA	NA	D-Myo-inositol 4-phosphate	HMDB0001313	440043	C03546
Module2	Carbohydrate	FRUCTOSE 6-PHOSPHATE	NA	NA	NA	NA	Fructose 6-phosphate	HMDB0000124	69507	C00085
Module2	Redox	ACONITIC ACID	NA	NA	NA	NA	cis-Aconitic acid	HMDB0000072	643757	C00417
Module2	Energy	N-ACETYL-DL-METHIONINE	NA	NA	NA	NA	N-Acetyl-L-methionine	HMDB0011745	448580	C02712
Module2	Redox	BENZOIC ACID	NA	NA	NA	NA	Benzoic acid	HMDB0001870	243	C00539
Module2	Carbohydrate	N-ACETYLGALACTOSAMINE	NA	NA	NA	NA	N-Acetylgalactosamine	HMDB0000212	84265	C01074
Module2	Fatty acids	2-HYDROXYCAPRYLIC ACID	NA	NA	NA	NA	Hydroxyoctanoic acid	HMDB0000711	94180	NA
Module2	Vitamin	PYRIDOXAL (VITAMIN B6)	NA	NA	NA	NA	Pyridoxal	HMDB01545	1050	C00250
Module2	Nucleotide	URIDINE 5'-DIPHOSPHATE	NA	NA	NA	NA	Uridine 5'-diphosphate	HMDB0000295	6031	C00015
Module1	Carnitine	CARNITINE	NA	NA	NA	NA	L-Carnitine	HMDB0000062	2724480	C00318
Module1	Carnitine	AC 2:0	NA	NA	NA	NA	Acetyl-L-carnitine	HMDB0000201	7045767	NA
Module1	Nucleotide	URIDINE-5-MONOPHOSPHATE	NA	NA	NA	NA	Uridine 5'-monophosphate	HMDB0000288	6030	C00105
Module1	Nucleotide	2'-DEOXYGUANOSINE 5'-MONOPHOSPHATE	NA	NA	NA	NA	2'-Deoxyguanosine 5'-monophosphate	HMDB0001044	65059	C00362
Module1	Amino acid	TRYPTOPHAN	NA	NA	NA	NA	L-Tryptophan	HMDB0000929	6305	C00078
Module1	Amino acid	INDOLEACRYLIC ACID	NA	NA	NA	NA	Indoleacrylic acid	HMDB0000734	15030923	NA
Module1	Energy	CREATININE	NA	NA	NA	NA	Creatinine	HMDB0000562	588	C00791
Module1	Amino acid	1-AMINOCYCLOPROPANE-1-CARBOXYLIC ACID	NA	NA	NA	NA	1-Aminocyclopropanecarboxylic acid	HMDB0036458	535	C01234
Module1	Energy	PYRROLIDINE	NA	NA	NA	NA	Pyrrolidine	HMDB0031641	31268	NA
Module1	Amino acid	GLUTAMINE	NA	NA	NA	NA	L-Glutamine	HMDB0000641	5961	C00064
Module1	Redox	PIPERIDINE	NA	NA	NA	NA	Piperidine	HMDB0034301	8082	C01746
Module1	Amino acid	METHIONINE	NA	NA	NA	NA	L-Methionine	HMDB0000696	6137	C00073
Module1	Redox	2-AMINOMETHYLPYRIMIDINE	NA	NA	NA	NA	2-PYRIMIDINEMETHANAMINE	NA	4658047	NA
Module1	Redox	PYRROLINE HYDROXYCARBOXYLIC ACID	NA	NA	NA	NA	Pyrroline hydroxycarboxylic acid	HMDB0001369	1059	C04281
Module1	Amino acid	GLUTAMATE	NA	NA	NA	NA	L-Glutamic acid	HMDB0000148	33032	C00025
Module1	Amino acid	ISOLEUCINE	NA	NA	NA	NA	L-Isoleucine	HMDB0000172	6306	C00407
Module1	Amino acid	LEUCINE	NA	NA	NA	NA	L-Leucine	HMDB0000687	6106	C00123
Module1	Amino acid	PHENYLALANINE	NA	NA	NA	NA	L-Phenylalanine	HMDB0000159	6140	C00079
Module1	Amino acid	TYROSINE	NA	NA	NA	NA	L-Tyrosine	HMDB0000158	6057	C00082
Module1	Carbohydrate	N-ACETYLNEURAMINIC ACID	NA	NA	NA	NA	N-Acetylneuraminic acid	HMDB0000230	445063	C19910
Module1	Redox	GLYCERIC ACID	NA	NA	NA	NA	Glyceric acid	HMDB0000139	439194	C00258
Module1	Redox	5-AMINOPENTANOIC ACID	NA	NA	NA	NA	5-Aminopentanoic acid	HMDB0003355	138	C00431
Module1	Redox	GLUCONIC ACID	NA	NA	NA	NA	Gluconic acid	HMDB0000625	10690	C00257
Module1	Energy	N-(GAMMA-GLUTAMYL)ETHANOLAMINE	NA	NA	NA	NA	N-(gamma-Glutamyl)ethanolamine	HMDB0039222	10198007	NA
Module1	Nucleotide	CYTIDINE MONOPHOSPHATE	NA	NA	NA	NA	Cytidine monophosphate	HMDB0000095	8117	C00055
