## Supplementary material for "Multi-omics analysis in mouse primary cortical neurons reveals complex positive and negative biological interactions between constituent compounds in Centella asiatica": ST8.csv

Transcriptomic Module	Pathway.identifier	Matching Reactomr Pathway Name	X.Entities.found	X.Entities.total	X.Interactors.found	X.Interactors.total	Entities.ratio	Entities.pValue	Entities.FDR	X.Reactions.found	X.Reactions.total	Reactions.ratio	Species.identifier	Species.name	Submitted.entities.found	Mapped.entities	Submitted.entities.hit.interactor	Interacts.with	Found.reaction.identifiers
Module 5	R-MMU-611105	RESPIRATORY ELECTRON TRANSPORT	6	30	0	7	0.016657413	0.01104928	0.042672948	18	32	0.006169269	10090	Mus musculus	C00020;C00061;C00049;C00016;C00004;C00003	456215;29991;57692;58210;57540;57945	NA	NA	R-MMU-6799191;R-MMU-163217;R-MMU-9856871;R-MMU-6799196;R-MMU-6788556;R-MMU-6799179;R-MMU-70613;R-MMU-169260;R-MMU-6799197;R-MMU-6800868;R-MMU-6800870;R-MMU-6799202;R-MMU-372448;R-MMU-169270;R-MMU-70979;R-MMU-6799203;R-MMU-70592;R-MMU-6799178
Module 4	R-MMU-109582	HEMOSTASIS	11	56	0	33	0.031093837	0.003927656	0.023345226	72	142	0.027376133	10090	Mus musculus	C00002;C00035;C00144;C00044;C00020;C00062;C00219;C00327;C00006	57743;58349;17552;456215;32395;32682;58115;37565;15996;58189;30616	NA	NA	R-MMU-114683;R-MMU-139855;R-MMU-354173;R-MMU-426240;R-MMU-114684;R-MMU-418456;R-MMU-442291;R-MMU-210291;R-MMU-939265;R-MMU-354165;R-MMU-432096;R-MMU-442273;R-MMU-434836;R-MMU-5694462;R-MMU-429415;R-MMU-429157;R-MMU-432129;R-MMU-5684806;R-MMU-429441;R-MMU-432148;R-MMU-481009;R-MMU-426043;R-MMU-210977;R-MMU-435244;R-MMU-442314;R-MMU-428750;R-MMU-354066;R-MMU-377641;R-MMU-428749;R-MMU-372705;R-MMU-3…
Module 4	R-MMU-2029480	FCGAMMA RECEPTOR (FCGR) DEPENDENT PHAGOCYTOSIS	4	15	0	2	0.008328706	0.010841412	0.042672948	21	25	0.004819742	10090	Mus musculus	C00002;C00035;C00044;C00219	32395;37565;58189;30616	NA	NA	R-MMU-2029466;R-MMU-2029469;R-MMU-2029456;R-MMU-2029451;R-MMU-2029459;R-MMU-2029271;R-MMU-2029460;R-MMU-2197690;R-MMU-198314;R-MMU-2130194;R-MMU-2029467;R-MMU-1861595;R-MMU-2029454;R-MMU-2029473;R-MMU-2029268;R-MMU-2029465;R-MMU-2029475;R-MMU-2029476;R-MMU-2197698;R-MMU-419644;R-MMU-2029453
Module 4	R-MMU-5668599	RHO GTPASES ACTIVATE NADPH OXIDASES	5	14	0	0	0.007773459	0.000738	0.011804292	13	13	0.002506266	10090	Mus musculus	C00002;C00044;C00219;C00006;C00016	58349;32395;37565;57692;30616	NA	NA	R-MMU-5218841;R-MMU-6798174;R-MMU-9626832;R-MMU-5668629;R-MMU-9626848;R-MMU-5668731;R-MMU-9626880;R-MMU-5668735;R-MMU-5668718;R-MMU-9626817;R-MMU-5218827;R-MMU-5668714;R-MMU-5668605
Module 4	R-MMU-114604	GPVI-MEDIATED ACTIVATION CASCADE	3	8	0	0	0.004441977	0.007822573	0.03129029	9	11	0.002120686	10090	Mus musculus	C00002;C00035;C00044	37565;58189;30616	NA	NA	R-MMU-429449;R-MMU-453200;R-MMU-5684806;R-MMU-442273;R-MMU-442291;R-MMU-114600;R-MMU-437162;R-MMU-434836;R-MMU-442314
Module 4	R-MMU-2029482	REGULATION OF ACTIN DYNAMICS FOR PHAGOCYTIC CUP FORMATION	3	8	0	2	0.004441977	0.014224316	0.042672948	16	17	0.003277424	10090	Mus musculus	C00002;C00035;C00044	37565;58189;30616	NA	NA	R-MMU-2029466;R-MMU-2029469;R-MMU-2029456;R-MMU-2029451;R-MMU-2029460;R-MMU-2197690;R-MMU-2130194;R-MMU-2029467;R-MMU-1861595;R-MMU-2029454;R-MMU-2029473;R-MMU-2029465;R-MMU-2029476;R-MMU-2197698;R-MMU-419644;R-MMU-2029453
Module 4	R-MMU-9013149	RAC1 GTPASE CYCLE	3	6	0	0	0.003331483	0.003545855	0.021275128	6	6	0.001156738	10090	Mus musculus	C00035;C00044;C00016	37565;57692;58189	NA	NA	R-MMU-9013143;R-MMU-9691168;R-MMU-9691174;R-MMU-9013144;R-MMU-9013145;R-MMU-9013147
Module 4	R-MMU-2424491	DAP12 SIGNALING	3	6	0	0	0.003331483	0.003545855	0.021275128	9	11	0.002120686	10090	Mus musculus	C00002;C00035;C00044	37565;58189;30616	NA	NA	R-MMU-2424476;R-MMU-2424477;R-MMU-2424486;R-MMU-2424484;R-MMU-2396594;R-MMU-2395801;R-MMU-2395412;R-MMU-2424480;R-MMU-2424487
Module 4	R-MMU-2172127	DAP12 INTERACTIONS	3	6	0	0	0.003331483	0.003545855	0.021275128	9	11	0.002120686	10090	Mus musculus	C00002;C00035;C00044	37565;58189;30616	NA	NA	R-MMU-2424476;R-MMU-2424477;R-MMU-2424486;R-MMU-2424484;R-MMU-2396594;R-MMU-2395801;R-MMU-2395412;R-MMU-2424480;R-MMU-2424487
Module 4	R-MMU-2871796	FCERI MEDIATED MAPK ACTIVATION	3	5	0	0	0.002776235	0.002127268	0.017018145	12	12	0.002313476	10090	Mus musculus	C00002;C00035;C00044	37565;58189;30616	NA	NA	R-MMU-2730889;R-MMU-168136;R-MMU-2730841;R-MMU-2424477;R-MMU-2730851;R-MMU-2730896;R-MMU-168162;R-MMU-2730840;R-MMU-2730886;R-MMU-2730868;R-MMU-2730856;R-MMU-450325
Module 3	R-MMU-8953897	CELLULAR RESPONSES TO STIMULI	15	75	0	18	0.041643531	4.22e-05	0.002449669	82	144	0.027761712	10090	Mus musculus	C00002;C00035;C00144;C00044;C06427;C00153;C00051;C00062;C00219;C00019;C00127;C00006;C00016;C00003	17154;58297;57692;58189;57540;58349;59789;27432;32395;32682;58115;37565;30616;57925;16856	NA	NA	R-MMU-9657619;R-MMU-9639286;R-MMU-3371590;R-MMU-5618085;R-MMU-9640237;R-MMU-5082405;R-MMU-3341277;R-MMU-9705926;R-MMU-9640254;R-MMU-5251959;R-MMU-5618080;R-MMU-9796053;R-MMU-198746;R-MMU-3323079;R-MMU-168162;R-MMU-9705925;R-MMU-9796067;R-MMU-9706837;R-MMU-9840564;R-MMU-3323050;R-MMU-9762094;R-MMU-73646;R-MMU-189384;R-MMU-9640195;R-MMU-189398;R-MMU-5082387;R-MMU-9645598;R-MMU-3857329;R-MMU-168136;…
Module 3	R-MMU-2262752	CELLULAR RESPONSES TO STRESS	15	73	0	14	0.040533037	2.2e-05	0.00184419	82	137	0.026412184	10090	Mus musculus	C00002;C00035;C00144;C00044;C06427;C00153;C00051;C00062;C00219;C00019;C00127;C00006;C00016;C00003	17154;58297;57692;58189;57540;58349;59789;27432;32395;32682;58115;37565;30616;57925;16856	NA	NA	R-MMU-9657619;R-MMU-9639286;R-MMU-3371590;R-MMU-5618085;R-MMU-9640237;R-MMU-5082405;R-MMU-3341277;R-MMU-9705926;R-MMU-9640254;R-MMU-5251959;R-MMU-5618080;R-MMU-9796053;R-MMU-198746;R-MMU-3323079;R-MMU-168162;R-MMU-9705925;R-MMU-9796067;R-MMU-9706837;R-MMU-9840564;R-MMU-3323050;R-MMU-9762094;R-MMU-73646;R-MMU-189384;R-MMU-9640195;R-MMU-189398;R-MMU-5082387;R-MMU-9645598;R-MMU-3857329;R-MMU-168136;…
Module 3	R-MMU-199977	ER TO GOLGI ANTEROGRADE TRANSPORT	3	6	0	0	0.003331483	0.003545855	0.021275128	24	25	0.004819742	10090	Mus musculus	C00002;C00035;C00044	37565;58189;30616	NA	NA	R-MMU-6814831;R-MMU-204008;R-MMU-6814833;R-MMU-5694425;R-MMU-6809006;R-MMU-5694441;R-MMU-6807877;R-MMU-203973;R-MMU-203977;R-MMU-5694522;R-MMU-5694418;R-MMU-5694527;R-MMU-6807868;R-MMU-5694417;R-MMU-6807866;R-MMU-6809003;R-MMU-5694439;R-MMU-6807875;R-MMU-6807872;R-MMU-6809015;R-MMU-6809010;R-MMU-6809011;R-MMU-5694409;R-MMU-6807864
Module 1	R-MMU-186797	SIGNALING BY PDGF	3	10	0	0	0.00555247	0.01422432	0.04267295	7	9	0.00173511	10090	Mus musculus	C00002;C00035;C00044	37565;58189;30616	NA	NA	R-MMU-186800;R-MMU-389086;R-MMU-186834;R-MMU-186786;R-MMU-389083;R-MMU-380780;R-MMU-1524186
