## Supplementary material for "Multi-omics analysis in mouse primary cortical neurons reveals complex positive and negative biological interactions between constituent compounds in Centella asiatica": ST9.csv

Meta bolite Kegg ID or Pubchem gene ID	Label	Transcriptome Module	paths	DEG TT?
C00130	5'-IMP	1	NA	NA
C00385	XANTHINE	1	NA	NA
C00106	URACIL	1	NA	NA
C00299	URIDINE	1	NA	NA
C00330	2'-DEOXYGUANOSINE	1	NA	NA
C00147	6-AMINOPURINE	1	NA	NA
C00212	ADENOSINE	1	NA	NA
C00105	5'URIDYLIC ACID	1	NA	NA
C00362	DEOXYGUANOSINE MONOPHOSPHATE	1	NA	NA
66355	GMPR	1	Metabolism of nucleotides(94/8582,17/19)|Nucleotide salvage(23/8582,10/19)|Purine salvage(14/8582,6/19)	NA
22245	UCK1	1	Metabolism of nucleotides(94/8582,17/19)|Nucleotide salvage(23/8582,10/19)|Pyrimidine salvage(10/8582,4/19)	NA
11717	AMPD3	1	Metabolism of nucleotides(94/8582,17/19)|Nucleotide salvage(23/8582,10/19)|Purine salvage(14/8582,6/19)	NA
11821	APRT	1	Metabolism of nucleotides(94/8582,17/19)|Nucleotide salvage(23/8582,10/19)|Purine salvage(14/8582,6/19)	NA
209558	ENPP3	1	NA	NA
22271	UPP1	1	Metabolism of nucleotides(94/8582,17/19)|Nucleotide salvage(23/8582,10/19)|Nucleotide catabolism(35/8582,6/19)|Pyrimidine salvage(10/8582,4/19)|Pyrimidine catabolism(11/8582,3/19)	NA
66763	NT5EL	1	NA	NA
11564	ADSL	1	Metabolism of nucleotides(94/8582,17/19)|Nucleotide biosynthesis(14/8582,3/19)|Purine ribonucleoside monophosphate biosynthesis(11/8582,2/19)	NA
22247	UMPS	1	Metabolism of nucleotides(94/8582,17/19)|Nucleotide biosynthesis(14/8582,3/19)	NA
15452	HPRT	1	NA	Y
80914	UCK2	1	Metabolism of nucleotides(94/8582,17/19)|Nucleotide salvage(23/8582,10/19)|Pyrimidine salvage(10/8582,4/19)	Y
229363	GMPS	1	Metabolism of nucleotides(94/8582,17/19)|Drug ADME(98/8582,6/19)|Nucleotide biosynthesis(14/8582,3/19)|Azathioprine ADME(26/8582,3/19)|Purine ribonucleoside monophosphate biosynthesis(11/8582,2/19)	Y
99586	DPYD	1	Metabolism of nucleotides(94/8582,17/19)|Nucleotide catabolism(35/8582,6/19)|Pyrimidine catabolism(11/8582,3/19)	NA
11534	ADK	1	Metabolism of nucleotides(94/8582,17/19)|Nucleotide salvage(23/8582,10/19)|Purine salvage(14/8582,6/19)|Drug ADME(98/8582,6/19)|Ribavirin ADME(12/8582,3/19)	NA
12495	ENTPD1	1	Metabolism of nucleotides(94/8582,17/19)|Nucleotide catabolism(35/8582,6/19)	Y
76952	NT5C2	1	Metabolism of nucleotides(94/8582,17/19)|Nucleotide catabolism(35/8582,6/19)|Drug ADME(98/8582,6/19)|Ribavirin ADME(12/8582,3/19)|Purine catabolism(18/8582,2/19)	NA
72962	TYMP	1	Metabolism of nucleotides(94/8582,17/19)|Nucleotide salvage(23/8582,10/19)|Nucleotide catabolism(35/8582,6/19)|Pyrimidine salvage(10/8582,4/19)|Pyrimidine catabolism(11/8582,3/19)	Y
14923	GUK1	1	Metabolism of nucleotides(94/8582,17/19)|Drug ADME(98/8582,6/19)|Azathioprine ADME(26/8582,3/19)	Y
667034	PNP2	1	Metabolism of nucleotides(94/8582,17/19)|Nucleotide salvage(23/8582,10/19)|Purine salvage(14/8582,6/19)|Nucleotide catabolism(35/8582,6/19)|Drug ADME(98/8582,6/19)|Ribavirin ADME(12/8582,3/19)|Purine catabolism(18/8582,2/19)	NA
66174	NUDT14	1	NA	Y
56318	ACPP	1	NA	NA
11566	ADSS	2	NA	Y
76282	GPT	2	Metabolism of amino acids and derivatives(249/8582,14/21)	Y
14718	GOT1	2	Metabolism of amino acids and derivatives(249/8582,14/21)|Aspartate and asparagine metabolism(11/8582,4/21)	Y
14719	GOT2	2	Metabolism of amino acids and derivatives(249/8582,14/21)|Aspartate and asparagine metabolism(11/8582,4/21)|Glutamate and glutamine metabolism(13/8582,4/21)|Glyoxylate metabolism and glycine degradation(29/8582,2/21)	Y
76615	GOT1L1	2	NA	Y
C00025	GLUTAMATE	2	NA	NA
C00148	2-PYRROLIDINECARBOXYLIC ACID	2	NA	NA
C04281	(3R,5S)-3-HYDROXY-1-PYRROLINE-5-CARBOXYLATE	2	NA	NA
C00082	TYROSINE	2	NA	NA
C00078	(S)-ALPHA-AMINO-BETA-(3-INDOLYL)-PROPIONIC ACID	2	NA	NA
C00079	(S)-ALPHA-AMINO-BETA-PHENYLPROPIONIC ACID	2	NA	NA
C00245	AMINOETHYLSULFONIC ACID	2	NA	NA
C00064	L-2-AMINOGLUTARAMIC ACID	2	NA	NA
C00049	L-ASP	2	NA	NA
234724	TAT	2	Metabolism of amino acids and derivatives(249/8582,14/21)|Phenylalanine and tyrosine metabolism(12/8582,2/21)	NA
19125	PRODH	2	Metabolism of amino acids and derivatives(249/8582,14/21)	Y
70560	WARS2	2	NA	NA
69719	CAD	2	Nucleotide biosynthesis(14/8582,3/21)|Metabolism of nucleotides(94/8582,3/21)	NA
14584	GFPT2	2	NA	NA
237823	PFAS	2	Nucleotide biosynthesis(14/8582,3/21)|Purine ribonucleoside monophosphate biosynthesis(11/8582,2/21)|Metabolism of nucleotides(94/8582,3/21)	NA
14661	GLUD1	2	Metabolism of amino acids and derivatives(249/8582,14/21)|Glutamate and glutamine metabolism(13/8582,4/21)	NA
209027	PYCR1	2	Metabolism of amino acids and derivatives(249/8582,14/21)|Glutamate and glutamine metabolism(13/8582,4/21)	NA
14417	GAD2	2	NA	NA
229709	AHCYL1	2	NA	NA
27053	ASNS	2	Metabolism of amino acids and derivatives(249/8582,14/21)|Aspartate and asparagine metabolism(11/8582,4/21)	Y
66988	LAP3	2	NA	NA
229905	KYAT3	2	NA	NA
212647	ALDH4A1	2	Metabolism of amino acids and derivatives(249/8582,14/21)|Glyoxylate metabolism and glycine degradation(29/8582,2/21)	NA
11898	ASS1	2	Metabolism of amino acids and derivatives(249/8582,14/21)	NA
13195	DDC	2	Metabolism of amino acids and derivatives(249/8582,14/21)	NA
72560	NAALAD2	2	Metabolism of amino acids and derivatives(249/8582,14/21)|Aspartate and asparagine metabolism(11/8582,4/21)	Y
14645	GLUL	2	Metabolism of amino acids and derivatives(249/8582,14/21)|Glutamate and glutamine metabolism(13/8582,4/21)	Y
14204	IL4I1	2	Metabolism of amino acids and derivatives(249/8582,14/21)|Phenylalanine and tyrosine metabolism(12/8582,2/21)	NA
23887	GGT5	2	NA	Y
C00122	TRANS-BUTENEDIOIC ACID	4	NA	NA
C00327	CITRULLINE	4	NA	NA
C00077	(S)-2,5-DIAMINOPENTANOATE	4	NA	NA
C01035	4-GUANIDINOBUTYRIC ACID	4	NA	NA
C00062	L-ARG	4	NA	NA
20810	SRM	4	Metabolism of amino acids and derivatives(249/8582,9/10)|Metabolism of polyamines(59/8582,3/10)	NA
18126	NOS2	4	Protein localization(102/8582,2/10)	NA
11846	ARG1	4	Metabolism of amino acids and derivatives(249/8582,9/10)|Urea cycle(10/8582,4/10)	NA
11847	ARG2	4	Metabolism of amino acids and derivatives(249/8582,9/10)|Urea cycle(10/8582,4/10)	Y
332942	LDC1	4	NA	NA
242669	AZIN2	4	Metabolism of amino acids and derivatives(249/8582,9/10)|Metabolism of polyamines(59/8582,3/10)	NA
18416	OTC	4	Metabolism of amino acids and derivatives(249/8582,9/10)|Urea cycle(10/8582,4/10)|Protein localization(102/8582,2/10)	NA
100041585	AMD2	4	NA	NA
18242	OAT	4	Metabolism of amino acids and derivatives(249/8582,9/10)	NA
18263	ODC1	4	Metabolism of amino acids and derivatives(249/8582,9/10)|Metabolism of polyamines(59/8582,3/10)	NA
67092	GATM	4	Metabolism of amino acids and derivatives(249/8582,9/10)	NA
11544	ADPRH	4	NA	Y
109900	ASL	4	Metabolism of amino acids and derivatives(249/8582,9/10)|Urea cycle(10/8582,4/10)	NA
C00019	SAM	5	NA	NA
C00021	S-ADENOSYLHOMOCYSTEINE	5	NA	NA
C00300	METHYLGLYCOCYAMINE	5	NA	NA
C00073	L-2-AMINO-4METHYLTHIOBUTYRIC ACID	5	NA	NA
13433	DNMT1	5	NA	NA
64918	BHMT2	5	Sulfur amino acid metabolism(25/8582,3/12)|Metabolism of amino acids and derivatives(249/8582,4/12)	NA
269378	AHCY	5	Methylation(15/8582,3/12)|Sulfur amino acid metabolism(25/8582,3/12)|Phase II - Conjugation of compounds(95/8582,3/12)|Metabolism of amino acids and derivatives(249/8582,4/12)|Biological oxidations(201/8582,3/12)	NA
214572	PRMT7	5	NA	Y
232087	MAT2A	5	Methylation(15/8582,3/12)|Phase II - Conjugation of compounds(95/8582,3/12)|Biological oxidations(201/8582,3/12)	Y
12116	BHMT	5	Sulfur amino acid metabolism(25/8582,3/12)|Metabolism of amino acids and derivatives(249/8582,4/12)	NA
18618	PEMT	5	NA	NA
18113	NNMT	5	Methylation(15/8582,3/12)|Phase II - Conjugation of compounds(95/8582,3/12)|Biological oxidations(201/8582,3/12)	NA
14431	GAMT	5	Metabolism of amino acids and derivatives(249/8582,4/12)	NA
18537	PCMT1	5	NA	Y
56335	METTL3	5	NA	Y
226830	SMYD2	5	NA	Y
18193	NSD1	5	NA	Y
15115	HARS	7	NA	Y
353172	GARS	7	NA	Y
272396	TARSL2	7	NA	Y
107271	YARS	7	NA	Y
230577	PARS2	7	NA	Y
70791	HARS2	7	NA	Y
23874	FARSB	7	NA	Y
C00407	2-AMINO-3-METHYLVALERIC ACID	7	NA	NA
C00123	(2S)-ALPHA-LEUCINE	7	NA	NA
C00047	2,6-DIAMINOHEXANOIC ACID	7	NA	NA
C00135	(S)-ALPHA-AMINO-1H-IMIDAZOLE-4-PROPIONIC ACID	7	NA	NA
97541	QARS	7	NA	NA
104458	RARS	7	NA	NA
226414	DARS	7	NA	NA
381314	IARS2	7	NA	NA
109093	RARS2	7	NA	NA
67417	EARS2	7	NA	NA
102436	LARS2	7	NA	NA
216443	MARS1	7	NA	NA
107508	EPRS	7	NA	NA
338403	CNDP1	7	NA	NA
107045	LARS	7	NA	NA
85305	KARS	7	NA	NA
107239	CARNS1	7	NA	NA
105148	IARS	7	NA	NA
12036	BCAT2	7	Metabolism of amino acids and derivatives(249/8582,3/3)|Branched-chain amino acid catabolism(18/8582,1/3)	NA
15186	HDC	7	Metabolism of amino acids and derivatives(249/8582,3/3)	Y
30956	AASS	7	Metabolism of amino acids and derivatives(249/8582,3/3)|Lysine catabolism(12/8582,1/3)	NA
C00219	(5Z,8Z,11Z,14Z)-ICOSA-5,8,11,14-TETRAENOIC ACID	8	NA	NA
C06427	ALPHA-LINOLENATE	8	NA	NA
C01921	3ALPHA,7ALPHA,12ALPHA-TRIHYDROXY-5BETA-CHOLAN-24-OYLGLYCINE	8	NA	NA
C00712	OLEIC ACID	8	NA	NA
C06429	(4Z,7Z,10Z,13Z,16Z,19Z)-DOCOSA-4,7,10,13,16,19-HEXAENOIC ACID	8	NA	NA
C06425	ARACHIDIC ACID	8	NA	NA
64385	CYP4F14	8	Fatty acid metabolism(163/8582,6/9)|Arachidonic acid metabolism(53/8582,4/9)|Cytochrome P450 - arranged by substrate type(65/8582,4/9)|Phase I - Functionalization of compounds(101/8582,4/9)|Biological oxidations(201/8582,4/9)|Eicosanoids(11/8582,2/9)|Synthesis of Leukotrienes (LT) and Eoxins (EX)(20/8582,2/9)	Y
18783	PLA2G4A	8	Fatty acid metabolism(163/8582,6/9)|Arachidonic acid metabolism(53/8582,4/9)|Acyl chain remodelling of PI(17/8582,2/9)|Acyl chain remodelling of PS(22/8582,2/9)|Acyl chain remodelling of PC(27/8582,2/9)|Acyl chain remodelling of PE(27/8582,2/9)	NA
170716	CYP4F13	8	NA	Y
71519	CYP2U1	8	Fatty acid metabolism(163/8582,6/9)|Arachidonic acid metabolism(53/8582,4/9)|Cytochrome P450 - arranged by substrate type(65/8582,4/9)|Phase I - Functionalization of compounds(101/8582,4/9)|Biological oxidations(201/8582,4/9)	NA
70101	CYP4F16	8	NA	Y
106648	CYP4F15	8	Fatty acid metabolism(163/8582,6/9)|Arachidonic acid metabolism(53/8582,4/9)|Cytochrome P450 - arranged by substrate type(65/8582,4/9)|Phase I - Functionalization of compounds(101/8582,4/9)|Biological oxidations(201/8582,4/9)|Eicosanoids(11/8582,2/9)|Synthesis of Leukotrienes (LT) and Eoxins (EX)(20/8582,2/9)	Y
12012	BAAT	8	Peroxisomal protein import(65/8582,2/9)	NA
18781	PLA2G2C	8	NA	Y
217698	ACOT5	8	Fatty acid metabolism(163/8582,6/9)|Mitochondrial Fatty Acid Beta-Oxidation(36/8582,2/9)|Peroxisomal protein import(65/8582,2/9)	Y
102294	CYP4V3	8	Cytochrome P450 - arranged by substrate type(65/8582,4/9)|Phase I - Functionalization of compounds(101/8582,4/9)|Biological oxidations(201/8582,4/9)	Y
75778	THEM4	8	Fatty acid metabolism(163/8582,6/9)|Mitochondrial Fatty Acid Beta-Oxidation(36/8582,2/9)	Y
225845	PLAAT3	8	Acyl chain remodelling of PI(17/8582,2/9)|Acyl chain remodelling of PS(22/8582,2/9)|Acyl chain remodelling of PC(27/8582,2/9)|Acyl chain remodelling of PE(27/8582,2/9)	Y
