## Supplementary material for "Multi-omics analysis in mouse primary cortical neurons reveals complex positive and negative biological interactions between constituent compounds in Centella asiatica": ST10.xlsx

### Sheet: All_integrated_paths_summed
	path	genecnt	group
33	Chromatin modifying enzymes	3	CQA
34	Chromatin organization	3	CQA
41	ESR-mediated signaling	3	CQA
81	SUMO E3 ligases SUMOylate target proteins	3	CQA
82	SUMOylation	3	CQA
90	Signaling by Nuclear Receptors	3	CQA
97	Transcriptional Regulation by TP53	3	CQA
30	C-type lectin receptors	2	CQA
37	DNA Repair	2	CQA
39	Downstream signaling events of B Cell Receptor	2	CQA
43	Estrogen-dependent gene expression	2	CQA
44	Fc epsilon receptor	2	CQA
69	RNA Polymerase II Pre-transcription Events	2	CQA
70	RNA Polymerase II Promoter Escape	2	CQA
71	RNA Polymerase II Transcription Initiation	2	CQA
72	RNA Polymerase II Transcription Initiation And Promoter Clearance	2	CQA
73	RNA Polymerase II Transcription Pre-Initiation And Promoter Opening	2	CQA
78	Regulation of TP53 Activity	2	CQA
79	Regulation of TP53 Activity through Phosphorylation	2	CQA
80	Respiratory electron transport, ATP synthesis by chemiosmotic coupling, and heat production by uncoupling proteins.	2	CQA
85	SUMOylation of chromatin organization proteins	2	CQA
87	SUMOylation of transcription cofactors	2	CQA
92	Signaling by Receptor Tyrosine Kinases	2	CQA
93	Signaling by the B Cell Receptor	2	CQA
94	The citric acid	2	CQA
98	Transcriptional regulation by RUNX1	2	CQA
31	CD209	1	CQA
32	CLEC7A	1	CQA
35	Cristae formation	1	CQA
36	DNA Double-Strand Break Repair	1	CQA
38	Deubiquitination	1	CQA
40	Dual incision in TC-NER	1	CQA
42	Epigenetic regulation of gene expression	1	CQA
45	Formation of ATP by chemiosmotic coupling	1	CQA
46	Formation of TC-NER Pre-Incision Complex	1	CQA
47	Formation of WDR5-containing histone-modifying complexes	1	CQA
48	G2/M Checkpoints	1	CQA
49	G2/M DNA damage checkpoint	1	CQA
50	Gap-filling DNA repair synthesis and ligation in TC-NER	1	CQA
51	HDR through Homologous Recombination	1	CQA
52	Homology Directed Repair	1	CQA
53	Intracellular signaling by second messengers	1	CQA
54	Metabolism of amino acids and derivatives	1	CQA
55	Metalloprotease DUBs	1	CQA
56	Mitochondrial biogenesis	1	CQA
57	Negative regulation of MAPK pathway	1	CQA
58	Notch-HLH transcription pathway	1	CQA
59	Nucleotide Excision Repair	1	CQA
60	Organelle biogenesis and maintenance	1	CQA
61	PIP3 activates AKT signaling	1	CQA
62	PTEN Regulation	1	CQA
63	Processing of Capped Intron-Containing Pre-mRNA	1	CQA
64	Processing of Capped Intronless Pre-mRNA	1	CQA
65	Processing of DNA double-strand break ends	1	CQA
66	Processing of Intronless Pre-mRNAs	1	CQA
67	RAS processing	1	CQA
68	RMTs methylate histone arginines	1	CQA
74	RNA Polymerase II Transcription Termination	1	CQA
75	RUNX1 interacts with co-factors whose precise effect on RUNX1 targets is not known	1	CQA
76	RUNX1 regulates genes involved in megakaryocyte differentiation and platelet function	1	CQA
77	Regulation of PTEN gene transcription	1	CQA
83	SUMOylation of DNA damage response and repair proteins	1	CQA
84	SUMOylation of RNA binding proteins	1	CQA
86	SUMOylation of intracellular receptors	1	CQA
88	Signaling by ERBB4	1	CQA
89	Signaling by Non-Receptor Tyrosine Kinases	1	CQA
91	Signaling by PTK6	1	CQA
95	Transcription-Coupled Nucleotide Excision Repair	1	CQA
96	Transcriptional Regulation by E2F6	1	CQA
99	Transcriptional regulation by RUNX3	1	CQA
100	Transport of Mature Transcript to Cytoplasm	1	CQA
101	Transport of Mature mRNA Derived from an Intronless Transcript	1	CQA
102	Transport of Mature mRNAs Derived from Intronless Transcripts	1	CQA
103	mRNA 3'-end processing	1	CQA
15	Metabolism of amino acids and derivatives	9	TT
16	Metabolism of nucleotides	5	TT
6	Aspartate and asparagine metabolism	4	TT
8	Biological oxidations	4	TT
12	Fatty acid metabolism	4	TT
9	Cytochrome P450 - arranged by substrate type	3	TT
23	Phase I - Functionalization of compounds	3	TT
5	Arachidonic acid metabolism	2	TT
7	Azathioprine ADME	2	TT
10	Drug ADME	2	TT
11	Eicosanoids	2	TT
13	Glutamate and glutamine metabolism	2	TT
18	Mitochondrial Fatty Acid Beta-Oxidation	2	TT
20	Nucleotide catabolism	2	TT
21	Nucleotide salvage	2	TT
27	Pyrimidine salvage	2	TT
28	Synthesis of Leukotrienes	2	TT
1	Acyl chain remodelling of PC	1	TT
2	Acyl chain remodelling of PE	1	TT
3	Acyl chain remodelling of PI	1	TT
4	Acyl chain remodelling of PS	1	TT
14	Glyoxylate metabolism and glycine degradation	1	TT
17	Methylation	1	TT
19	Nucleotide biosynthesis	1	TT
22	Peroxisomal protein import	1	TT
24	Phase II - Conjugation of compounds	1	TT
25	Purine ribonucleoside monophosphate biosynthesis	1	TT
26	Pyrimidine catabolism	1	TT
29	Urea cycle	1	TT
115	Chromatin modifying enzymes	9	TTCQA
116	Chromatin organization	9	TTCQA
180	Transcriptional regulation by RUNX1	6	TTCQA
174	Signaling by Nuclear Receptors	5	TTCQA
113	Cellular responses to stimuli	4	TTCQA
114	Cellular responses to stress	4	TTCQA
121	DNA Double-Strand Break Repair	4	TTCQA
122	DNA Repair	4	TTCQA
129	Epigenetic regulation of gene expression	4	TTCQA
146	Nonhomologous End-Joining	4	TTCQA
161	Regulation of TP53 Activity	4	TTCQA
179	Transcriptional Regulation by TP53	4	TTCQA
126	E3 ubiquitin ligases ubiquitinate target proteins	3	TTCQA
127	ESR-mediated signaling	3	TTCQA
130	Estrogen-dependent gene expression	3	TTCQA
131	Fatty acid metabolism	3	TTCQA
151	PRC2 methylates histones and DNA	3	TTCQA
155	Protein ubiquitination	3	TTCQA
156	RMTs methylate histone arginines	3	TTCQA
158	RUNX1 regulates genes involved in megakaryocyte differentiation and platelet function	3	TTCQA
166	SUMO E3 ligases SUMOylate target proteins	3	TTCQA
167	SUMOylation	3	TTCQA
104	Amino acids regulate mTORC1	2	TTCQA
105	Arachidonic acid metabolism	2	TTCQA
106	Autophagy	2	TTCQA
107	Biological oxidations	2	TTCQA
110	Cell Cycle Checkpoints	2	TTCQA
112	Cellular response to starvation	2	TTCQA
117	Chromosome Maintenance	2	TTCQA
118	Condensation of Prophase Chromosomes	2	TTCQA
119	Cytochrome P450 - arranged by substrate type	2	TTCQA
120	DNA Double Strand Break Response	2	TTCQA
124	Deposition of new CENPA-containing nucleosomes at the centromere	2	TTCQA
128	Energy dependent regulation of mTOR by LKB1-AMPK	2	TTCQA
134	G2/M Checkpoints	2	TTCQA
135	G2/M DNA damage checkpoint	2	TTCQA
136	HATs acetylate histones	2	TTCQA
137	HDACs deacetylate histones	2	TTCQA
138	HDR through Homologous Recombination	2	TTCQA
139	Homology Directed Repair	2	TTCQA
140	Intracellular signaling by second messengers	2	TTCQA
141	MTOR signalling	2	TTCQA
142	Macroautophagy	2	TTCQA
148	Nucleosome assembly	2	TTCQA
149	PIP3 activates AKT signaling	2	TTCQA
152	PTEN Regulation	2	TTCQA
153	Phase I - Functionalization of compounds	2	TTCQA
154	Processing of DNA double-strand break ends	2	TTCQA
157	RUNX1 interacts with co-factors whose precise effect on RUNX1 targets is not known	2	TTCQA
159	Recruitment and ATM-mediated phosphorylation of repair and signaling proteins at DNA double strand breaks	2	TTCQA
160	Regulation of PTEN gene transcription	2	TTCQA
168	SUMOylation of DNA damage response and repair proteins	2	TTCQA
169	SUMOylation of chromatin organization proteins	2	TTCQA
171	SUMOylation of transcription cofactors	2	TTCQA
173	SUMOylation of ubiquitinylation proteins	2	TTCQA
177	TP53 Regulates Metabolic Genes	2	TTCQA
108	Biosynthesis of DHA-derived SPMs	1	TTCQA
109	Biosynthesis of specialized proresolving mediators	1	TTCQA
111	Cellular response to chemical stress	1	TTCQA
123	Deactivation of the beta-catenin transactivating complex	1	TTCQA
125	Deubiquitination	1	TTCQA
132	Formation of WDR5-containing histone-modifying complexes	1	TTCQA
133	Formation of the beta-catenin:TCF transactivating complex	1	TTCQA
143	Mitochondrial Fatty Acid Beta-Oxidation	1	TTCQA
144	NR1H2 and NR1H3-mediated signaling	1	TTCQA
145	NR1H3 & NR1H2 regulate gene expression linked to cholesterol transport and efflux	1	TTCQA
147	Notch-HLH transcription pathway	1	TTCQA
150	PKMTs methylate histone lysines	1	TTCQA
162	Regulation of TP53 Activity through Methylation	1	TTCQA
163	Regulation of TP53 Activity through Phosphorylation	1	TTCQA
164	Regulation of TP53 Degradation	1	TTCQA
165	Regulation of TP53 Expression and Degradation	1	TTCQA
170	SUMOylation of intracellular receptors	1	TTCQA
172	SUMOylation of transcription factors	1	TTCQA
175	Signaling by WNT	1	TTCQA
176	TCF dependent signaling in response to WNT	1	TTCQA
178	Transcriptional Regulation by E2F6	1	TTCQA
181	Ub-specific processing proteases	1	TTCQA
182	Xenobiotics	1	TTCQA
183	mTORC1-mediated signalling	1	TTCQA

### Sheet: All_integrated_paths_genes
	path	Label	group
1	Metabolism of nucleotides	UCK2	TT
2	Nucleotide salvage	UCK2	TT
3	Pyrimidine salvage	UCK2	TT
4	Metabolism of nucleotides	GMPS	TT
5	Drug ADME	GMPS	TT
6	Nucleotide biosynthesis	GMPS	TT
7	Azathioprine ADME	GMPS	TT
8	Purine ribonucleoside monophosphate biosynthesis	GMPS	TT
9	Metabolism of nucleotides	ENTPD1	TT
10	Nucleotide catabolism	ENTPD1	TT
11	Metabolism of nucleotides	TYMP	TT
12	Nucleotide salvage	TYMP	TT
13	Nucleotide catabolism	TYMP	TT
14	Pyrimidine salvage	TYMP	TT
15	Pyrimidine catabolism	TYMP	TT
16	Metabolism of nucleotides	GUK1	TT
17	Drug ADME	GUK1	TT
18	Azathioprine ADME	GUK1	TT
19	Metabolism of amino acids and derivatives	GPT	TT
20	Metabolism of amino acids and derivatives	GOT1	TT
21	Aspartate and asparagine metabolism	GOT1	TT
22	Metabolism of amino acids and derivatives	GOT2	TT
23	Aspartate and asparagine metabolism	GOT2	TT
24	Glutamate and glutamine metabolism	GOT2	TT
25	Glyoxylate metabolism and glycine degradation	GOT2	TT
26	Metabolism of amino acids and derivatives	PRODH	TT
27	Metabolism of amino acids and derivatives	ASNS	TT
28	Aspartate and asparagine metabolism	ASNS	TT
29	Metabolism of amino acids and derivatives	NAALAD2	TT
30	Aspartate and asparagine metabolism	NAALAD2	TT
31	Metabolism of amino acids and derivatives	GLUL	TT
32	Glutamate and glutamine metabolism	GLUL	TT
33	Metabolism of amino acids and derivatives	ARG2	TT
34	Urea cycle	ARG2	TT
35	Methylation	MAT2A	TT
36	Phase II - Conjugation of compounds	MAT2A	TT
37	Biological oxidations	MAT2A	TT
38	Metabolism of amino acids and derivatives	HDC	TT
39	Fatty acid metabolism	CYP4F14	TT
40	Arachidonic acid metabolism	CYP4F14	TT
41	Cytochrome P450 - arranged by substrate type	CYP4F14	TT
42	Phase I - Functionalization of compounds	CYP4F14	TT
43	Biological oxidations	CYP4F14	TT
44	Eicosanoids	CYP4F14	TT
45	Synthesis of Leukotrienes	CYP4F14	TT
46	Fatty acid metabolism	CYP4F15	TT
47	Arachidonic acid metabolism	CYP4F15	TT
48	Cytochrome P450 - arranged by substrate type	CYP4F15	TT
49	Phase I - Functionalization of compounds	CYP4F15	TT
50	Biological oxidations	CYP4F15	TT
51	Eicosanoids	CYP4F15	TT
52	Synthesis of Leukotrienes	CYP4F15	TT
53	Fatty acid metabolism	ACOT5	TT
54	Mitochondrial Fatty Acid Beta-Oxidation	ACOT5	TT
55	Peroxisomal protein import	ACOT5	TT
56	Cytochrome P450 - arranged by substrate type	CYP4V3	TT
57	Phase I - Functionalization of compounds	CYP4V3	TT
58	Biological oxidations	CYP4V3	TT
59	Fatty acid metabolism	THEM4	TT
60	Mitochondrial Fatty Acid Beta-Oxidation	THEM4	TT
61	Acyl chain remodelling of PI	PLAAT3	TT
62	Acyl chain remodelling of PS	PLAAT3	TT
63	Acyl chain remodelling of PC	PLAAT3	TT
64	Acyl chain remodelling of PE	PLAAT3	TT
65	Transcriptional Regulation by TP53	POLR2D	CQA
66	DNA Repair	POLR2D	CQA
67	Estrogen-dependent gene expression	POLR2D	CQA
68	ESR-mediated signaling	POLR2D	CQA
69	Signaling by Nuclear Receptors	POLR2D	CQA
70	Nucleotide Excision Repair	POLR2D	CQA
71	Gap-filling DNA repair synthesis and ligation in TC-NER	POLR2D	CQA
72	Dual incision in TC-NER	POLR2D	CQA
73	Transcription-Coupled Nucleotide Excision Repair	POLR2D	CQA
74	RNA Polymerase II Pre-transcription Events	POLR2D	CQA
75	RNA Polymerase II Promoter Escape	POLR2D	CQA
76	RNA Polymerase II Transcription Pre-Initiation And Promoter Opening	POLR2D	CQA
77	RNA Polymerase II Transcription Initiation	POLR2D	CQA
78	RNA Polymerase II Transcription Initiation And Promoter Clearance	POLR2D	CQA
79	Signaling by Receptor Tyrosine Kinases	POLR2D	CQA
80	Formation of TC-NER Pre-Incision Complex	POLR2D	CQA
81	ESR-mediated signaling	HRAS	CQA
82	Signaling by Nuclear Receptors	HRAS	CQA
83	Fc epsilon receptor	HRAS	CQA
84	Signaling by the B Cell Receptor	HRAS	CQA
85	Negative regulation of MAPK pathway	HRAS	CQA
86	C-type lectin receptors	HRAS	CQA
87	Downstream signaling events of B Cell Receptor	HRAS	CQA
88	Signaling by PTK6	HRAS	CQA
89	Signaling by Non-Receptor Tyrosine Kinases	HRAS	CQA
90	RAS processing	HRAS	CQA
91	Signaling by ERBB4	HRAS	CQA
92	CD209	HRAS	CQA
93	Signaling by Receptor Tyrosine Kinases	HRAS	CQA
94	Chromatin modifying enzymes	KDM6A	CQA
95	Chromatin organization	KDM6A	CQA
96	Epigenetic regulation of gene expression	KDM6A	CQA
97	Formation of WDR5-containing histone-modifying complexes	KDM6A	CQA
98	SUMO E3 ligases SUMOylate target proteins	HDAC4	CQA
99	SUMOylation	HDAC4	CQA
100	SUMOylation of chromatin organization proteins	HDAC4	CQA
101	Notch-HLH transcription pathway	HDAC4	CQA
102	Transcriptional regulation by RUNX3	HDAC4	CQA
103	SUMOylation of intracellular receptors	HDAC4	CQA
104	Chromatin modifying enzymes	PRMT1	CQA
105	Chromatin organization	PRMT1	CQA
106	Transcriptional regulation by RUNX1	PRMT1	CQA
107	RUNX1 regulates genes involved in megakaryocyte differentiation and platelet function	PRMT1	CQA
108	Estrogen-dependent gene expression	PRMT1	CQA
109	ESR-mediated signaling	PRMT1	CQA
110	Signaling by Nuclear Receptors	PRMT1	CQA
111	RMTs methylate histone arginines	PRMT1	CQA
112	SUMO E3 ligases SUMOylate target proteins	PHC3	CQA
113	Transcriptional regulation by RUNX1	PHC3	CQA
114	SUMOylation	PHC3	CQA
115	PTEN Regulation	PHC3	CQA
116	SUMOylation of chromatin organization proteins	PHC3	CQA
117	PIP3 activates AKT signaling	PHC3	CQA
118	Intracellular signaling by second messengers	PHC3	CQA
119	SUMOylation of transcription cofactors	PHC3	CQA
120	Regulation of PTEN gene transcription	PHC3	CQA
121	Transcriptional Regulation by E2F6	PHC3	CQA
122	RUNX1 interacts with co-factors whose precise effect on RUNX1 targets is not known	PHC3	CQA
123	SUMOylation of DNA damage response and repair proteins	PHC3	CQA
124	SUMOylation of RNA binding proteins	PHC3	CQA
125	Regulation of TP53 Activity	TAF4	CQA
126	Transcriptional Regulation by TP53	TAF4	CQA
127	Regulation of TP53 Activity through Phosphorylation	TAF4	CQA
128	RNA Polymerase II Pre-transcription Events	TAF4	CQA
129	RNA Polymerase II Promoter Escape	TAF4	CQA
130	RNA Polymerase II Transcription Pre-Initiation And Promoter Opening	TAF4	CQA
131	RNA Polymerase II Transcription Initiation	TAF4	CQA
132	RNA Polymerase II Transcription Initiation And Promoter Clearance	TAF4	CQA
133	Regulation of TP53 Activity	ATRIP	CQA
134	Transcriptional Regulation by TP53	ATRIP	CQA
135	DNA Double-Strand Break Repair	ATRIP	CQA
136	DNA Repair	ATRIP	CQA
137	Regulation of TP53 Activity through Phosphorylation	ATRIP	CQA
138	HDR through Homologous Recombination	ATRIP	CQA
139	Homology Directed Repair	ATRIP	CQA
140	G2/M Checkpoints	ATRIP	CQA
141	Processing of DNA double-strand break ends	ATRIP	CQA
142	G2/M DNA damage checkpoint	ATRIP	CQA
143	SUMO E3 ligases SUMOylate target proteins	DDX17	CQA
144	SUMOylation	DDX17	CQA
145	SUMOylation of transcription cofactors	DDX17	CQA
146	Fc epsilon receptor	NFATC2	CQA
147	Signaling by the B Cell Receptor	NFATC2	CQA
148	C-type lectin receptors	NFATC2	CQA
149	Downstream signaling events of B Cell Receptor	NFATC2	CQA
150	CLEC7A	NFATC2	CQA
151	Deubiquitination	MYSM1	CQA
152	Metalloprotease DUBs	MYSM1	CQA
153	Chromatin modifying enzymes	KAT6B	CQA
154	Chromatin organization	KAT6B	CQA
155	Transport of Mature mRNA Derived from an Intronless Transcript	CPSF2	CQA
156	Transport of Mature mRNAs Derived from Intronless Transcripts	CPSF2	CQA
157	Transport of Mature Transcript to Cytoplasm	CPSF2	CQA
158	Processing of Intronless Pre-mRNAs	CPSF2	CQA
159	Processing of Capped Intronless Pre-mRNA	CPSF2	CQA
160	mRNA 3'-end processing	CPSF2	CQA
161	RNA Polymerase II Transcription Termination	CPSF2	CQA
162	Processing of Capped Intron-Containing Pre-mRNA	CPSF2	CQA
163	Metabolism of amino acids and derivatives	GPT	CQA
164	The citric acid	NDUFA5	CQA
165	Respiratory electron transport, ATP synthesis by chemiosmotic coupling, and heat production by uncoupling proteins.	NDUFA5	CQA
166	The citric acid	ATP5PB	CQA
167	Mitochondrial biogenesis	ATP5PB	CQA
168	Formation of ATP by chemiosmotic coupling	ATP5PB	CQA
169	Cristae formation	ATP5PB	CQA
170	Respiratory electron transport, ATP synthesis by chemiosmotic coupling, and heat production by uncoupling proteins.	ATP5PB	CQA
171	Organelle biogenesis and maintenance	ATP5PB	CQA
172	Epigenetic regulation of gene expression	PAXIP1	TTCQA
173	DNA Double-Strand Break Repair	PAXIP1	TTCQA
174	Nonhomologous End-Joining	PAXIP1	TTCQA
175	DNA Repair	PAXIP1	TTCQA
176	Formation of WDR5-containing histone-modifying complexes	PAXIP1	TTCQA
177	DNA Double-Strand Break Repair	PRKDC	TTCQA
178	Nonhomologous End-Joining	PRKDC	TTCQA
179	DNA Repair	PRKDC	TTCQA
180	E3 ubiquitin ligases ubiquitinate target proteins	PRKDC	TTCQA
181	Protein ubiquitination	PRKDC	TTCQA
182	Transcriptional regulation by RUNX1	BMI1	TTCQA
183	SUMO E3 ligases SUMOylate target proteins	BMI1	TTCQA
184	SUMOylation	BMI1	TTCQA
185	Regulation of PTEN gene transcription	BMI1	TTCQA
186	SUMOylation of transcription cofactors	BMI1	TTCQA
187	PTEN Regulation	BMI1	TTCQA
188	PIP3 activates AKT signaling	BMI1	TTCQA
189	Intracellular signaling by second messengers	BMI1	TTCQA
190	SUMOylation of chromatin organization proteins	BMI1	TTCQA
191	RUNX1 interacts with co-factors whose precise effect on RUNX1 targets is not known	BMI1	TTCQA
192	Transcriptional Regulation by E2F6	BMI1	TTCQA
193	SUMOylation of DNA damage response and repair proteins	BMI1	TTCQA
194	Chromatin modifying enzymes	PRMT3	TTCQA
195	Chromatin organization	PRMT3	TTCQA
196	RMTs methylate histone arginines	PRMT3	TTCQA
197	Chromatin modifying enzymes	PRMT7	TTCQA
198	Chromatin organization	PRMT7	TTCQA
199	RMTs methylate histone arginines	PRMT7	TTCQA
200	Chromatin modifying enzymes	H2BC21	TTCQA
201	Chromatin organization	H2BC21	TTCQA
202	Transcriptional regulation by RUNX1	H2BC21	TTCQA
203	Epigenetic regulation of gene expression	H2BC21	TTCQA
204	RUNX1 regulates genes involved in megakaryocyte differentiation and platelet function	H2BC21	TTCQA
205	Recruitment and ATM-mediated phosphorylation of repair and signaling proteins at DNA double strand breaks	H2BC21	TTCQA
206	DNA Double Strand Break Response	H2BC21	TTCQA
207	DNA Double-Strand Break Repair	H2BC21	TTCQA
208	Nonhomologous End-Joining	H2BC21	TTCQA
209	DNA Repair	H2BC21	TTCQA
210	Estrogen-dependent gene expression	H2BC21	TTCQA
211	Signaling by Nuclear Receptors	H2BC21	TTCQA
212	PRC2 methylates histones and DNA	H2BC21	TTCQA
213	ESR-mediated signaling	H2BC21	TTCQA
214	Homology Directed Repair	H2BC21	TTCQA
215	Processing of DNA double-strand break ends	H2BC21	TTCQA
216	G2/M DNA damage checkpoint	H2BC21	TTCQA
217	HDR through Homologous Recombination	H2BC21	TTCQA
218	G2/M Checkpoints	H2BC21	TTCQA
219	HATs acetylate histones	H2BC21	TTCQA
220	Cell Cycle Checkpoints	H2BC21	TTCQA
221	E3 ubiquitin ligases ubiquitinate target proteins	H2BC21	TTCQA
222	Deposition of new CENPA-containing nucleosomes at the centromere	H2BC21	TTCQA
223	Nucleosome assembly	H2BC21	TTCQA
224	Protein ubiquitination	H2BC21	TTCQA
225	Chromosome Maintenance	H2BC21	TTCQA
226	Condensation of Prophase Chromosomes	H2BC21	TTCQA
227	Chromatin modifying enzymes	SMARCE1	TTCQA
228	Chromatin organization	SMARCE1	TTCQA
229	Transcriptional regulation by RUNX1	SMARCE1	TTCQA
230	RMTs methylate histone arginines	SMARCE1	TTCQA
231	RUNX1 interacts with co-factors whose precise effect on RUNX1 targets is not known	SMARCE1	TTCQA
232	Chromatin modifying enzymes	ASH1L	TTCQA
233	Chromatin organization	ASH1L	TTCQA
234	PKMTs methylate histone lysines	ASH1L	TTCQA
235	Regulation of TP53 Activity	TTC5	TTCQA
236	Transcriptional Regulation by TP53	TTC5	TTCQA
237	Regulation of TP53 Activity through Methylation	TTC5	TTCQA
238	Chromatin modifying enzymes	H2BC4	TTCQA
239	Chromatin organization	H2BC4	TTCQA
240	Transcriptional regulation by RUNX1	H2BC4	TTCQA
241	Epigenetic regulation of gene expression	H2BC4	TTCQA
242	RUNX1 regulates genes involved in megakaryocyte differentiation and platelet function	H2BC4	TTCQA
243	Recruitment and ATM-mediated phosphorylation of repair and signaling proteins at DNA double strand breaks	H2BC4	TTCQA
244	DNA Double Strand Break Response	H2BC4	TTCQA
245	DNA Double-Strand Break Repair	H2BC4	TTCQA
246	Nonhomologous End-Joining	H2BC4	TTCQA
247	DNA Repair	H2BC4	TTCQA
248	Estrogen-dependent gene expression	H2BC4	TTCQA
249	Signaling by Nuclear Receptors	H2BC4	TTCQA
250	PRC2 methylates histones and DNA	H2BC4	TTCQA
251	ESR-mediated signaling	H2BC4	TTCQA
252	Homology Directed Repair	H2BC4	TTCQA
253	Processing of DNA double-strand break ends	H2BC4	TTCQA
254	G2/M DNA damage checkpoint	H2BC4	TTCQA
255	HDR through Homologous Recombination	H2BC4	TTCQA
256	G2/M Checkpoints	H2BC4	TTCQA
257	HATs acetylate histones	H2BC4	TTCQA
258	Cell Cycle Checkpoints	H2BC4	TTCQA
259	E3 ubiquitin ligases ubiquitinate target proteins	H2BC4	TTCQA
260	Deposition of new CENPA-containing nucleosomes at the centromere	H2BC4	TTCQA
261	Nucleosome assembly	H2BC4	TTCQA
262	Protein ubiquitination	H2BC4	TTCQA
263	Chromosome Maintenance	H2BC4	TTCQA
264	Condensation of Prophase Chromosomes	H2BC4	TTCQA
265	Chromatin modifying enzymes	ARID5B	TTCQA
266	Chromatin organization	ARID5B	TTCQA
267	Cellular responses to stress	PRKAA2	TTCQA
268	Cellular responses to stimuli	PRKAA2	TTCQA
269	Regulation of TP53 Activity	PRKAA2	TTCQA
270	Transcriptional Regulation by TP53	PRKAA2	TTCQA
271	Energy dependent regulation of mTOR by LKB1-AMPK	PRKAA2	TTCQA
272	Macroautophagy	PRKAA2	TTCQA
273	Autophagy	PRKAA2	TTCQA
274	Cellular response to chemical stress	PRKAA2	TTCQA
275	MTOR signalling	PRKAA2	TTCQA
276	TP53 Regulates Metabolic Genes	PRKAA2	TTCQA
277	Regulation of TP53 Activity through Phosphorylation	PRKAA2	TTCQA
278	SUMO E3 ligases SUMOylate target proteins	VHL	TTCQA
279	SUMOylation	VHL	TTCQA
280	Cellular responses to stress	VHL	TTCQA
281	Cellular responses to stimuli	VHL	TTCQA
282	SUMOylation of ubiquitinylation proteins	VHL	TTCQA
283	Signaling by Nuclear Receptors	GPS2	TTCQA
284	NR1H2 and NR1H3-mediated signaling	GPS2	TTCQA
285	NR1H3 & NR1H2 regulate gene expression linked to cholesterol transport and efflux	GPS2	TTCQA
286	Signaling by Nuclear Receptors	RARB	TTCQA
287	Formation of the beta-catenin:TCF transactivating complex	TLE1	TTCQA
288	TCF dependent signaling in response to WNT	TLE1	TTCQA
289	Deactivation of the beta-catenin transactivating complex	TLE1	TTCQA
290	Signaling by WNT	TLE1	TTCQA
291	Chromatin modifying enzymes	RCOR1	TTCQA
292	Chromatin organization	RCOR1	TTCQA
293	HDACs deacetylate histones	RCOR1	TTCQA
294	Notch-HLH transcription pathway	HDAC8	TTCQA
295	Cellular responses to stress	MTOR	TTCQA
296	Regulation of PTEN gene transcription	MTOR	TTCQA
297	Cellular responses to stimuli	MTOR	TTCQA
298	Regulation of TP53 Activity	MTOR	TTCQA
299	Transcriptional Regulation by TP53	MTOR	TTCQA
300	PTEN Regulation	MTOR	TTCQA
301	PIP3 activates AKT signaling	MTOR	TTCQA
302	Intracellular signaling by second messengers	MTOR	TTCQA
303	Regulation of TP53 Degradation	MTOR	TTCQA
304	Regulation of TP53 Expression and Degradation	MTOR	TTCQA
305	Energy dependent regulation of mTOR by LKB1-AMPK	MTOR	TTCQA
306	Macroautophagy	MTOR	TTCQA
307	Autophagy	MTOR	TTCQA
308	MTOR signalling	MTOR	TTCQA
309	mTORC1-mediated signalling	MTOR	TTCQA
310	Amino acids regulate mTORC1	MTOR	TTCQA
311	Cellular response to starvation	MTOR	TTCQA
312	TP53 Regulates Metabolic Genes	MTOR	TTCQA
313	Transcriptional regulation by RUNX1	TRP73	TTCQA
314	Regulation of TP53 Activity	TRP73	TTCQA
315	Transcriptional Regulation by TP53	TRP73	TTCQA
316	Transcriptional regulation by RUNX1	H3F3B	TTCQA
317	Epigenetic regulation of gene expression	H3F3B	TTCQA
318	RUNX1 regulates genes involved in megakaryocyte differentiation and platelet function	H3F3B	TTCQA
319	Estrogen-dependent gene expression	H3F3B	TTCQA
320	Signaling by Nuclear Receptors	H3F3B	TTCQA
321	PRC2 methylates histones and DNA	H3F3B	TTCQA
322	ESR-mediated signaling	H3F3B	TTCQA
323	SUMO E3 ligases SUMOylate target proteins	PIAS2	TTCQA
324	SUMOylation	PIAS2	TTCQA
325	SUMOylation of transcription cofactors	PIAS2	TTCQA
326	SUMOylation of intracellular receptors	PIAS2	TTCQA
327	SUMOylation of chromatin organization proteins	PIAS2	TTCQA
328	SUMOylation of ubiquitinylation proteins	PIAS2	TTCQA
329	SUMOylation of transcription factors	PIAS2	TTCQA
330	SUMOylation of DNA damage response and repair proteins	PIAS2	TTCQA
331	Cellular responses to stress	FNIP2	TTCQA
332	Cellular responses to stimuli	FNIP2	TTCQA
333	Amino acids regulate mTORC1	FNIP2	TTCQA
334	Cellular response to starvation	FNIP2	TTCQA
335	Chromatin modifying enzymes	SUDS3	TTCQA
336	Chromatin organization	SUDS3	TTCQA
337	HDACs deacetylate histones	SUDS3	TTCQA
338	Deubiquitination	SUDS3	TTCQA
339	Ub-specific processing proteases	SUDS3	TTCQA
340	Fatty acid metabolism	CYP1A1	TTCQA
341	Arachidonic acid metabolism	CYP1A1	TTCQA
342	Cytochrome P450 - arranged by substrate type	CYP1A1	TTCQA
343	Phase I - Functionalization of compounds	CYP1A1	TTCQA
344	Biosynthesis of DHA-derived SPMs	CYP1A1	TTCQA
345	Biosynthesis of specialized proresolving mediators	CYP1A1	TTCQA
346	Biological oxidations	CYP1A1	TTCQA
347	Xenobiotics	CYP1A1	TTCQA
348	Fatty acid metabolism	CYP4F15	TTCQA
349	Arachidonic acid metabolism	CYP4F15	TTCQA
350	Cytochrome P450 - arranged by substrate type	CYP4F15	TTCQA
351	Phase I - Functionalization of compounds	CYP4F15	TTCQA
352	Biological oxidations	CYP4F15	TTCQA
353	Fatty acid metabolism	ACOT5	TTCQA
354	Mitochondrial Fatty Acid Beta-Oxidation	ACOT5	TTCQA

### Sheet: Summart Chart
	TT and CQA		TTCQA and TT		TTCQA and CQA
	Genes	Pathways	Genes	Pathways	Genes	Pathways
	GPT	Metabolism of amino acids and derivatives	CYP4F15	Arachidonic acid metabolism	none	Chromatin modifying enzymes
			ACOT5	Biological oxidations		Chromatin organization
				Cytochrome P450 - arranged by substrate type		DNA Double-Strand Break Repair
				Fatty acid metabolism		DNA Repair
				Mitochondrial Fatty Acid Beta-Oxidation		Deubiquitination
				Phase I - Functionalization of compounds		ESR-mediated signaling
						Epigenetic regulation of gene expression
						Estrogen-dependent gene expression
						Formation of WDR5-containing histone-modifying complexes
						G2/M Checkpoints
						G2/M DNA damage checkpoint
						HDR through Homologous Recombination
						Homology Directed Repair
						Intracellular signaling by second messengers
						Notch-HLH transcription pathway
						PIP3 activates AKT signaling
						PTEN Regulation
						Processing of DNA double-strand break ends
						RMTs methylate histone arginines
						RUNX1 interacts with co-factors whose precise effect on RUNX1 targets is not known
						RUNX1 regulates genes involved in megakaryocyte differentiation and platelet function
						Regulation of PTEN gene transcription
						Regulation of TP53 Activity
						Regulation of TP53 Activity through Phosphorylation
						SUMO E3 ligases SUMOylate target proteins
						SUMOylation
						SUMOylation of DNA damage response and repair proteins
						SUMOylation of chromatin organization proteins
						SUMOylation of intracellular receptors
						SUMOylation of transcription cofactors
						Signaling by Nuclear Receptors
						Transcriptional Regulation by E2F6
						Transcriptional Regulation by TP53
						Transcriptional regulation by RUNX1
