## Supplementary material for "Multi-omics analysis in mouse primary cortical neurons reveals complex positive and negative biological interactions between constituent compounds in Centella asiatica": ST11.csv

Meta bolite Kegg ID or Pubchem gene ID	Label	Transcriptome Module	paths	DEG CQA?
C00019	SAM	1	NA	NA
C00021	S-ADENOSYLHOMOCYSTEINE	1	NA	NA
C00153	VITAMIN PP	1	NA	NA
18519	KAT2B	1	Transcriptional regulation by RUNX1(190/8582,16/77)|Epigenetic regulation of gene expression(142/8582,12/77)|Deubiquitination(246/8582,14/77)|RUNX1 regulates genes involved in megakaryocyte differentiation and platelet function(82/8582,8/77)|FOXO-mediated transcription(21/8582,5/77)|Metalloprotease DUBs(38/8582,6/77)|Estrogen-dependent gene expression(89/8582,8/77)|ESR-mediated signaling(159/8582…	NA
20926	SUPT6	1	RNA Polymerase II Pre-transcription Events(75/8582,5/77)	NA
19060	PPP5C	1	DNA Double-Strand Break Repair(150/8582,12/77)|DNA Repair(282/8582,15/77)|Recruitment and ATM-mediated phosphorylation of repair and signaling proteins at DNA double strand breaks(71/8582,8/77)|DNA Double Strand Break Response(72/8582,8/77)|ESR-mediated signaling(159/8582,10/77)|Signaling by Nuclear Receptors(209/8582,11/77)|Negative regulation of MAPK pathway(41/8582,5/77)	NA
13433	DNMT1	1	SUMO E3 ligases SUMOylate target proteins(155/8582,15/77)|SUMOylation(161/8582,15/77)|Epigenetic regulation of gene expression(142/8582,12/77)|PRC2 methylates histones and DNA(79/8582,5/77)	NA
20467	SIN3B	1	Transcriptional regulation by RUNX1(190/8582,16/77)|RUNX1 regulates genes involved in megakaryocyte differentiation and platelet function(82/8582,8/77)|Cellular responses to stress(440/8582,15/77)|Cellular responses to stimuli(443/8582,15/77)|Regulation of lipid metabolism by PPARalpha(17/8582,3/77)|Cellular response to chemical stress(158/8582,7/77)	NA
22324	VAV1	1	PIP3 activates AKT signaling(230/8582,13/77)|Intracellular signaling by second messengers(256/8582,13/77)|Fc epsilon receptor (FCERI) signaling(118/8582,8/77)|Signaling by the B Cell Receptor (BCR)(100/8582,7/77)|Signaling by Receptor Tyrosine Kinases(400/8582,11/77)|Regulation of signaling by CBL(21/8582,3/77)	NA
12567	CDK4	1	Chromatin modifying enzymes(194/8582,22/77)|Chromatin organization(194/8582,22/77)|Oxidative Stress Induced Senescence(37/8582,7/77)|Cellular Senescence(91/8582,8/77)|RMTs methylate histone arginines(69/8582,7/77)|Cellular responses to stress(440/8582,15/77)|Cellular responses to stimuli(443/8582,15/77)|Oncogene Induced Senescence(15/8582,4/77)|Signaling by PTK6(47/8582,5/77)|Signaling by Non-Rec…	NA
110147	EHMT2	1	Chromatin modifying enzymes(194/8582,22/77)|Chromatin organization(194/8582,22/77)|PKMTs methylate histone lysines(60/8582,11/77)|Regulation of TP53 Activity(147/8582,13/77)|Transcriptional Regulation by TP53(286/8582,16/77)|Regulation of TP53 Activity through Methylation(18/8582,6/77)|Cellular Senescence(91/8582,8/77)|Cellular responses to stress(440/8582,15/77)|Cellular responses to stimuli(443…	NA
12189	BRCA1	1	SUMO E3 ligases SUMOylate target proteins(155/8582,15/77)|SUMOylation(161/8582,15/77)|Regulation of TP53 Activity(147/8582,13/77)|Transcriptional Regulation by TP53(286/8582,16/77)|DNA Double-Strand Break Repair(150/8582,12/77)|DNA Repair(282/8582,15/77)|Deubiquitination(246/8582,14/77)|Recruitment and ATM-mediated phosphorylation of repair and signaling proteins at DNA double strand breaks(71/85…	NA
52615	SUZ12	1	Chromatin modifying enzymes(194/8582,22/77)|Chromatin organization(194/8582,22/77)|PKMTs methylate histone lysines(60/8582,11/77)|SUMO E3 ligases SUMOylate target proteins(155/8582,15/77)|SUMOylation(161/8582,15/77)|Epigenetic regulation of gene expression(142/8582,12/77)|Oxidative Stress Induced Senescence(37/8582,7/77)|PTEN Regulation(111/8582,10/77)|SUMOylation of chromatin organization protei…	NA
22187	UBB	1	Transcriptional regulation by RUNX1(190/8582,16/77)|Regulation of TP53 Activity(147/8582,13/77)|Transcriptional Regulation by TP53(286/8582,16/77)|DNA Double-Strand Break Repair(150/8582,12/77)|Regulation of TP53 Activity through Methylation(18/8582,6/77)|DNA Repair(282/8582,15/77)|Deubiquitination(246/8582,14/77)|Oxidative Stress Induced Senescence(37/8582,7/77)|PTEN Regulation(111/8582,10/77)|P…	NA
15182	HDAC2	1	Chromatin modifying enzymes(194/8582,22/77)|Chromatin organization(194/8582,22/77)|SUMO E3 ligases SUMOylate target proteins(155/8582,15/77)|SUMOylation(161/8582,15/77)|Regulation of TP53 Activity(147/8582,13/77)|Transcriptional Regulation by TP53(286/8582,16/77)|PTEN Regulation(111/8582,10/77)|SUMOylation of chromatin organization proteins(65/8582,8/77)|PIP3 activates AKT signaling(230/8582,13/7…	NA
13435	DNMT3A	1	Chromatin modifying enzymes(194/8582,22/77)|Chromatin organization(194/8582,22/77)|Epigenetic regulation of gene expression(142/8582,12/77)|RMTs methylate histone arginines(69/8582,7/77)|PRC2 methylates histones and DNA(79/8582,5/77)	NA
15251	HIF1A	1	Deubiquitination(246/8582,14/77)|Cellular responses to stress(440/8582,15/77)|Cellular responses to stimuli(443/8582,15/77)|Signaling by PTK6(47/8582,5/77)|Signaling by Non-Receptor Tyrosine Kinases(47/8582,5/77)|Cellular response to hypoxia(70/8582,5/77)|Ub-specific processing proteases(181/8582,7/77)	NA
19179	PSMC1	1	Transcriptional regulation by RUNX1(190/8582,16/77)|Deubiquitination(246/8582,14/77)|PTEN Regulation(111/8582,10/77)|PIP3 activates AKT signaling(230/8582,13/77)|N-glycan trimming in the ER and Calnexin/Calreticulin cycle(15/8582,5/77)|Intracellular signaling by second messengers(256/8582,13/77)|Transcriptional regulation by RUNX3(76/8582,7/77)|Cellular responses to stress(440/8582,15/77)|Cellula…	NA
22632	YY1	1	DNA Repair(282/8582,15/77)|Deubiquitination(246/8582,14/77)|Nucleotide Excision Repair(100/8582,8/77)|Global Genome Nucleotide Excision Repair (GG-NER)(74/8582,6/77)	NA
59007	NGLY1	1	N-glycan trimming in the ER and Calnexin/Calreticulin cycle(15/8582,5/77)	NA
56335	METTL3	1	NA	NA
17869	MYC	1	Deubiquitination(246/8582,14/77)|Transcriptional regulation by the AP-2 (TFAP2) family of transcription factors(21/8582,5/77)|Ub-specific processing proteases(181/8582,7/77)	NA
12914	CREBBP	1	NA	NA
381022	KMT2D	1	NA	NA
27374	PRMT5	1	Chromatin modifying enzymes(194/8582,22/77)|Chromatin organization(194/8582,22/77)|Regulation of TP53 Activity(147/8582,13/77)|Transcriptional Regulation by TP53(286/8582,16/77)|Regulation of TP53 Activity through Methylation(18/8582,6/77)|RMTs methylate histone arginines(69/8582,7/77)	NA
67993	NUDT12	1	NA	NA
69241	POLR2D	1	Transcriptional Regulation by TP53(286/8582,16/77)|DNA Repair(282/8582,15/77)|Estrogen-dependent gene expression(89/8582,8/77)|ESR-mediated signaling(159/8582,10/77)|Signaling by Nuclear Receptors(209/8582,11/77)|Nucleotide Excision Repair(100/8582,8/77)|Gap-filling DNA repair synthesis and ligation in TC-NER(60/8582,5/77)|Dual incision in TC-NER(61/8582,5/77)|Transcription-Coupled Nucleotide Exc…	Y
74493	TNKS2	1	Deubiquitination(246/8582,14/77)|PTEN Regulation(111/8582,10/77)|PIP3 activates AKT signaling(230/8582,13/77)|Intracellular signaling by second messengers(256/8582,13/77)|TCF dependent signaling in response to WNT(150/8582,8/77)|Signaling by WNT(229/8582,8/77)|Ub-specific processing proteases(181/8582,7/77)|Degradation of AXIN(55/8582,4/77)	NA
19697	RELA	1	Chromatin modifying enzymes(194/8582,22/77)|Chromatin organization(194/8582,22/77)|PKMTs methylate histone lysines(60/8582,11/77)|SUMO E3 ligases SUMOylate target proteins(155/8582,15/77)|SUMOylation(161/8582,15/77)|Fc epsilon receptor (FCERI) signaling(118/8582,8/77)|Signaling by the B Cell Receptor (BCR)(100/8582,7/77)|C-type lectin receptors (CLRs)(108/8582,7/77)|Downstream signaling events of…	NA
15461	HRAS	1	ESR-mediated signaling(159/8582,10/77)|Signaling by Nuclear Receptors(209/8582,11/77)|Fc epsilon receptor (FCERI) signaling(118/8582,8/77)|Signaling by the B Cell Receptor (BCR)(100/8582,7/77)|Negative regulation of MAPK pathway(41/8582,5/77)|C-type lectin receptors (CLRs)(108/8582,7/77)|Downstream signaling events of B Cell Receptor (BCR)(75/8582,6/77)|Signaling by PTK6(47/8582,5/77)|Signaling b…	Y
12418	CBX4	1	SUMO E3 ligases SUMOylate target proteins(155/8582,15/77)|Transcriptional regulation by RUNX1(190/8582,16/77)|SUMOylation(161/8582,15/77)|PTEN Regulation(111/8582,10/77)|SUMOylation of chromatin organization proteins(65/8582,8/77)|PIP3 activates AKT signaling(230/8582,13/77)|Intracellular signaling by second messengers(256/8582,13/77)|SUMOylation of transcription cofactors(37/8582,6/77)|Regulatio…	NA
11545	PARP1	1	NA	NA
18538	PCNA	1	SUMO E3 ligases SUMOylate target proteins(155/8582,15/77)|SUMOylation(161/8582,15/77)|Transcriptional Regulation by TP53(286/8582,16/77)|DNA Double-Strand Break Repair(150/8582,12/77)|DNA Repair(282/8582,15/77)|HDR through Homologous Recombination (HRR) or Single Strand Annealing (SSA)(120/8582,9/77)|Homology Directed Repair(123/8582,9/77)|Nucleotide Excision Repair(100/8582,8/77)|Global Genome N…	NA
101867	RRP8	1	NA	NA
15161	HCFC1	1	Chromatin modifying enzymes(194/8582,22/77)|Chromatin organization(194/8582,22/77)|Epigenetic regulation of gene expression(142/8582,12/77)|Deubiquitination(246/8582,14/77)|Formation of WDR5-containing histone-modifying complexes(35/8582,5/77)	NA
59035	CARM1	1	Chromatin modifying enzymes(194/8582,22/77)|Chromatin organization(194/8582,22/77)|Estrogen-dependent gene expression(89/8582,8/77)|ESR-mediated signaling(159/8582,10/77)|Signaling by Nuclear Receptors(209/8582,11/77)|RMTs methylate histone arginines(69/8582,7/77)|Cellular responses to stress(440/8582,15/77)|Cellular responses to stimuli(443/8582,15/77)|Regulation of lipid metabolism by PPARalpha…	NA
20586	SMARCA4	1	Chromatin modifying enzymes(194/8582,22/77)|Chromatin organization(194/8582,22/77)|Transcriptional regulation by RUNX1(190/8582,16/77)|RMTs methylate histone arginines(69/8582,7/77)|Formation of the beta-catenin:TCF transactivating complex(22/8582,4/77)|TCF dependent signaling in response to WNT(150/8582,8/77)|RUNX1 interacts with co-factors whose precise effect on RUNX1 targets is not known(32/8…	NA
15183	HDAC3	1	Notch-HLH transcription pathway(23/8582,5/77)|Signaling by Nuclear Receptors(209/8582,11/77)|Cellular responses to stress(440/8582,15/77)|Cellular responses to stimuli(443/8582,15/77)|Signaling by ALK(18/8582,4/77)|Regulation of lipid metabolism by PPARalpha(17/8582,3/77)|Cellular response to chemical stress(158/8582,7/77)|Signaling by Receptor Tyrosine Kinases(400/8582,11/77)	NA
12190	BRCA2	1	DNA Double-Strand Break Repair(150/8582,12/77)|DNA Repair(282/8582,15/77)|HDR through Homologous Recombination (HRR) or Single Strand Annealing (SSA)(120/8582,9/77)|Homology Directed Repair(123/8582,9/77)|HDR through Homologous Recombination (HRR)(53/8582,5/77)	NA
116905	DPH1	1	Gamma carboxylation, hypusinylation, hydroxylation, and arylsulfatase activation(54/8582,4/77)	NA
57295	ICMT	1	RAS processing(27/8582,4/77)|Gamma carboxylation, hypusinylation, hydroxylation, and arylsulfatase activation(54/8582,4/77)	NA
69740	DPH5	1	Gamma carboxylation, hypusinylation, hydroxylation, and arylsulfatase activation(54/8582,4/77)	NA
231051	KMT2C	1	NA	NA
13629	EEF2	1	Gamma carboxylation, hypusinylation, hydroxylation, and arylsulfatase activation(54/8582,4/77)	NA
233904	SETD1A	1	Chromatin modifying enzymes(194/8582,22/77)|Chromatin organization(194/8582,22/77)|PKMTs methylate histone lysines(60/8582,11/77)|Transcriptional regulation by RUNX1(190/8582,16/77)|Epigenetic regulation of gene expression(142/8582,12/77)|RUNX1 regulates genes involved in megakaryocyte differentiation and platelet function(82/8582,8/77)|Formation of WDR5-containing histone-modifying complexes(35/…	NA
50721	SIRT6	1	DNA Double-Strand Break Repair(150/8582,12/77)|DNA Repair(282/8582,15/77)|HDR through Homologous Recombination (HRR) or Single Strand Annealing (SSA)(120/8582,9/77)|Homology Directed Repair(123/8582,9/77)|Processing of DNA double-strand break ends(85/8582,5/77)	NA
23802	AMFR	1	N-glycan trimming in the ER and Calnexin/Calreticulin cycle(15/8582,5/77)	NA
56458	FOXO1	1	PIP3 activates AKT signaling(230/8582,13/77)|Intracellular signaling by second messengers(256/8582,13/77)|FOXO-mediated transcription(21/8582,5/77)	NA
107823	NSD2	1	Chromatin modifying enzymes(194/8582,22/77)|Chromatin organization(194/8582,22/77)|PKMTs methylate histone lysines(60/8582,11/77)|DNA Double-Strand Break Repair(150/8582,12/77)|DNA Repair(282/8582,15/77)|Recruitment and ATM-mediated phosphorylation of repair and signaling proteins at DNA double strand breaks(71/8582,8/77)|DNA Double Strand Break Response(72/8582,8/77)|HDR through Homologous Recom…	NA
22289	KDM6A	1	Chromatin modifying enzymes(194/8582,22/77)|Chromatin organization(194/8582,22/77)|Epigenetic regulation of gene expression(142/8582,12/77)|Formation of WDR5-containing histone-modifying complexes(35/8582,5/77)	Y
328572	EP300	1	SUMO E3 ligases SUMOylate target proteins(155/8582,15/77)|Transcriptional regulation by RUNX1(190/8582,16/77)|SUMOylation(161/8582,15/77)|Regulation of TP53 Activity(147/8582,13/77)|Transcriptional Regulation by TP53(286/8582,16/77)|Epigenetic regulation of gene expression(142/8582,12/77)|Regulation of TP53 Activity through Methylation(18/8582,6/77)|DNA Repair(282/8582,15/77)|Deubiquitination(246…	NA
13982	ESR1	1	SUMO E3 ligases SUMOylate target proteins(155/8582,15/77)|Transcriptional regulation by RUNX1(190/8582,16/77)|SUMOylation(161/8582,15/77)|Deubiquitination(246/8582,14/77)|PIP3 activates AKT signaling(230/8582,13/77)|Intracellular signaling by second messengers(256/8582,13/77)|Transcriptional regulation by the AP-2 (TFAP2) family of transcription factors(21/8582,5/77)|Estrogen-dependent gene expre…	NA
23808	ASH2L	1	Chromatin modifying enzymes(194/8582,22/77)|Chromatin organization(194/8582,22/77)|PKMTs methylate histone lysines(60/8582,11/77)|Transcriptional regulation by RUNX1(190/8582,16/77)|Epigenetic regulation of gene expression(142/8582,12/77)|RUNX1 regulates genes involved in megakaryocyte differentiation and platelet function(82/8582,8/77)|Formation of WDR5-containing histone-modifying complexes(35/…	NA
17927	MYOD1	1	NA	NA
64383	SIRT2	1	NA	NA
15194	HTT	1	NA	NA
209011	SIRT7	1	NA	NA
14056	EZH2	1	Chromatin modifying enzymes(194/8582,22/77)|Chromatin organization(194/8582,22/77)|PKMTs methylate histone lysines(60/8582,11/77)|Epigenetic regulation of gene expression(142/8582,12/77)|Oxidative Stress Induced Senescence(37/8582,7/77)|PTEN Regulation(111/8582,10/77)|PIP3 activates AKT signaling(230/8582,13/77)|Intracellular signaling by second messengers(256/8582,13/77)|Cellular Senescence(91/8…	NA
21761	MORF4L1	1	NA	NA
22218	SUMO1	1	SUMO E3 ligases SUMOylate target proteins(155/8582,15/77)|SUMOylation(161/8582,15/77)|DNA Double-Strand Break Repair(150/8582,12/77)|DNA Repair(282/8582,15/77)|SUMOylation of chromatin organization proteins(65/8582,8/77)|Recruitment and ATM-mediated phosphorylation of repair and signaling proteins at DNA double strand breaks(71/8582,8/77)|DNA Double Strand Break Response(72/8582,8/77)|SUMOylation…	NA
12412	CBX1	1	NA	NA
208727	HDAC4	1	SUMO E3 ligases SUMOylate target proteins(155/8582,15/77)|SUMOylation(161/8582,15/77)|SUMOylation of chromatin organization proteins(65/8582,8/77)|Notch-HLH transcription pathway(23/8582,5/77)|Transcriptional regulation by RUNX3(76/8582,7/77)|SUMOylation of intracellular receptors(26/8582,4/77)	Y
270627	TAF1	1	Regulation of TP53 Activity(147/8582,13/77)|Transcriptional Regulation by TP53(286/8582,16/77)|Regulation of TP53 Activity through Phosphorylation(83/8582,8/77)|RNA Polymerase II Pre-transcription Events(75/8582,5/77)|RNA Polymerase II Promoter Escape(44/8582,4/77)|RNA Polymerase II Transcription Pre-Initiation And Promoter Opening(44/8582,4/77)|RNA Polymerase II Transcription Initiation(44/8582,…	NA
433759	HDAC1	1	Chromatin modifying enzymes(194/8582,22/77)|Chromatin organization(194/8582,22/77)|SUMO E3 ligases SUMOylate target proteins(155/8582,15/77)|Transcriptional regulation by RUNX1(190/8582,16/77)|SUMOylation(161/8582,15/77)|Regulation of TP53 Activity(147/8582,13/77)|Transcriptional Regulation by TP53(286/8582,16/77)|PTEN Regulation(111/8582,10/77)|SUMOylation of chromatin organization proteins(65/8…	NA
18618	PEMT	1	NA	NA
78294	RPS27A	1	Transcriptional regulation by RUNX1(190/8582,16/77)|Regulation of TP53 Activity(147/8582,13/77)|Transcriptional Regulation by TP53(286/8582,16/77)|DNA Double-Strand Break Repair(150/8582,12/77)|Regulation of TP53 Activity through Methylation(18/8582,6/77)|DNA Repair(282/8582,15/77)|Deubiquitination(246/8582,14/77)|Oxidative Stress Induced Senescence(37/8582,7/77)|PTEN Regulation(111/8582,10/77)|P…	NA
93759	SIRT1	1	FOXO-mediated transcription(21/8582,5/77)|Cellular responses to stress(440/8582,15/77)|Cellular responses to stimuli(443/8582,15/77)	NA
207165	BPTF	1	NA	NA
16476	JUN	1	Oxidative Stress Induced Senescence(37/8582,7/77)|Cellular Senescence(91/8582,8/77)|Cellular responses to stress(440/8582,15/77)|Cellular responses to stimuli(443/8582,15/77)|Fc epsilon receptor (FCERI) signaling(118/8582,8/77)	NA
15469	PRMT1	1	Chromatin modifying enzymes(194/8582,22/77)|Chromatin organization(194/8582,22/77)|Transcriptional regulation by RUNX1(190/8582,16/77)|RUNX1 regulates genes involved in megakaryocyte differentiation and platelet function(82/8582,8/77)|Estrogen-dependent gene expression(89/8582,8/77)|ESR-mediated signaling(159/8582,10/77)|Signaling by Nuclear Receptors(209/8582,11/77)|RMTs methylate histone argini…	Y
22059	TRP53	1	Regulation of TP53 Activity(147/8582,13/77)|Transcriptional Regulation by TP53(286/8582,16/77)|DNA Double-Strand Break Repair(150/8582,12/77)|Regulation of TP53 Activity through Methylation(18/8582,6/77)|DNA Repair(282/8582,15/77)|Deubiquitination(246/8582,14/77)|Oxidative Stress Induced Senescence(37/8582,7/77)|Recruitment and ATM-mediated phosphorylation of repair and signaling proteins at DNA …	NA
214162	KMT2A	1	NA	NA
20937	SUV39H1	1	Chromatin modifying enzymes(194/8582,22/77)|Chromatin organization(194/8582,22/77)|PKMTs methylate histone lysines(60/8582,11/77)	NA
20371	FOXP3	1	Transcriptional regulation by RUNX1(190/8582,16/77)	NA
235626	SETD2	1	Chromatin modifying enzymes(194/8582,22/77)|Chromatin organization(194/8582,22/77)|PKMTs methylate histone lysines(60/8582,11/77)	NA
21374	TBP	1	Regulation of TP53 Activity(147/8582,13/77)|Transcriptional Regulation by TP53(286/8582,16/77)|Epigenetic regulation of gene expression(142/8582,12/77)|Regulation of TP53 Activity through Phosphorylation(83/8582,8/77)|Estrogen-dependent gene expression(89/8582,8/77)|ESR-mediated signaling(159/8582,10/77)|Signaling by Nuclear Receptors(209/8582,11/77)|RNA Polymerase I Transcription Initiation(42/8…	NA
241915	PHC3	1	SUMO E3 ligases SUMOylate target proteins(155/8582,15/77)|Transcriptional regulation by RUNX1(190/8582,16/77)|SUMOylation(161/8582,15/77)|PTEN Regulation(111/8582,10/77)|SUMOylation of chromatin organization proteins(65/8582,8/77)|PIP3 activates AKT signaling(230/8582,13/77)|Intracellular signaling by second messengers(256/8582,13/77)|SUMOylation of transcription cofactors(37/8582,6/77)|Regulatio…	Y
213389	PRDM9	1	NA	NA
22196	UBE2I	1	SUMO E3 ligases SUMOylate target proteins(155/8582,15/77)|SUMOylation(161/8582,15/77)|DNA Double-Strand Break Repair(150/8582,12/77)|DNA Repair(282/8582,15/77)|SUMOylation of chromatin organization proteins(65/8582,8/77)|Recruitment and ATM-mediated phosphorylation of repair and signaling proteins at DNA double strand breaks(71/8582,8/77)|DNA Double Strand Break Response(72/8582,8/77)|SUMOylation…	NA
97114	H3C15	1	Chromatin modifying enzymes(194/8582,22/77)|Chromatin organization(194/8582,22/77)|PKMTs methylate histone lysines(60/8582,11/77)|Transcriptional regulation by RUNX1(190/8582,16/77)|Epigenetic regulation of gene expression(142/8582,12/77)|RUNX1 regulates genes involved in megakaryocyte differentiation and platelet function(82/8582,8/77)|Estrogen-dependent gene expression(89/8582,8/77)|ESR-mediate…	NA
192195	ASH1L	1	Chromatin modifying enzymes(194/8582,22/77)|Chromatin organization(194/8582,22/77)|PKMTs methylate histone lysines(60/8582,11/77)	NA
17261	MEF2D	1	NA	NA
54401	YWHAB	1	Transcriptional Regulation by TP53(286/8582,16/77)|FOXO-mediated transcription(21/8582,5/77)|Negative regulation of MAPK pathway(41/8582,5/77)|G2/M Checkpoints(159/8582,8/77)|Signaling by Receptor Tyrosine Kinases(400/8582,11/77)|G2/M DNA damage checkpoint(87/8582,5/77)	NA
67895	PPA1	1	NA	Y
54644	OTUD5	1	NA	Y
233545	EMSY	1	NA	Y
228980	TAF4	1	Regulation of TP53 Activity(147/8582,13/77)|Transcriptional Regulation by TP53(286/8582,16/77)|Regulation of TP53 Activity through Phosphorylation(83/8582,8/77)|RNA Polymerase II Pre-transcription Events(75/8582,5/77)|RNA Polymerase II Promoter Escape(44/8582,4/77)|RNA Polymerase II Transcription Pre-Initiation And Promoter Opening(44/8582,4/77)|RNA Polymerase II Transcription Initiation(44/8582,…	Y
235610	ATRIP	1	Regulation of TP53 Activity(147/8582,13/77)|Transcriptional Regulation by TP53(286/8582,16/77)|DNA Double-Strand Break Repair(150/8582,12/77)|DNA Repair(282/8582,15/77)|Regulation of TP53 Activity through Phosphorylation(83/8582,8/77)|HDR through Homologous Recombination (HRR) or Single Strand Annealing (SSA)(120/8582,9/77)|Homology Directed Repair(123/8582,9/77)|G2/M Checkpoints(159/8582,8/77)|P…	Y
268448	PHF12	1	NA	Y
67040	DDX17	1	SUMO E3 ligases SUMOylate target proteins(155/8582,15/77)|SUMOylation(161/8582,15/77)|SUMOylation of transcription cofactors(37/8582,6/77)	Y
18019	NFATC2	1	Fc epsilon receptor (FCERI) signaling(118/8582,8/77)|Signaling by the B Cell Receptor (BCR)(100/8582,7/77)|C-type lectin receptors (CLRs)(108/8582,7/77)|Downstream signaling events of B Cell Receptor (BCR)(75/8582,6/77)|CLEC7A (Dectin-1) signaling(90/8582,5/77)	Y
320713	MYSM1	1	Deubiquitination(246/8582,14/77)|Metalloprotease DUBs(38/8582,6/77)	Y
77044	ARID2	1	NA	Y
18986	POU2F1	1	NA	Y
54169	KAT6B	1	Chromatin modifying enzymes(194/8582,22/77)|Chromatin organization(194/8582,22/77)	Y
18113	NNMT	1	NA	NA
C00130	5'-IMP	2	NA	NA
C00385	XANTHINE	2	NA	NA
C00106	URACIL	2	NA	NA
C00299	URIDINE	2	NA	NA
C00330	2'-DEOXYGUANOSINE	2	NA	NA
C00147	6-AMINOPURINE	2	NA	NA
C00212	ADENOSINE	2	NA	NA
C00362	DEOXYGUANOSINE MONOPHOSPHATE	2	NA	NA
22245	UCK1	2	Metabolism of nucleotides(94/8582,14/16)|Nucleotide salvage(23/8582,8/16)|Pyrimidine salvage(10/8582,2/16)	NA
11717	AMPD3	2	Metabolism of nucleotides(94/8582,14/16)|Nucleotide salvage(23/8582,8/16)|Purine salvage(14/8582,6/16)	NA
11821	APRT	2	Metabolism of nucleotides(94/8582,14/16)|Nucleotide salvage(23/8582,8/16)|Purine salvage(14/8582,6/16)	NA
11566	ADSS	2	NA	NA
11486	ADA	2	Metabolism of nucleotides(94/8582,14/16)|Nucleotide salvage(23/8582,8/16)|Purine salvage(14/8582,6/16)|Ribavirin ADME(12/8582,4/16)|Drug ADME(98/8582,5/16)	NA
22271	UPP1	2	Metabolism of nucleotides(94/8582,14/16)|Nucleotide salvage(23/8582,8/16)|Nucleotide catabolism(35/8582,4/16)|Pyrimidine salvage(10/8582,2/16)|Pyrimidine catabolism(11/8582,2/16)	NA
66763	NT5EL	2	NA	NA
11564	ADSL	2	Metabolism of nucleotides(94/8582,14/16)|Nucleotide biosynthesis(14/8582,4/16)|Purine ribonucleoside monophosphate biosynthesis(11/8582,3/16)	NA
22247	UMPS	2	Metabolism of nucleotides(94/8582,14/16)|Nucleotide biosynthesis(14/8582,4/16)	NA
15452	HPRT	2	NA	NA
108147	ATIC	2	Metabolism of nucleotides(94/8582,14/16)|Nucleotide biosynthesis(14/8582,4/16)|Purine ribonucleoside monophosphate biosynthesis(11/8582,3/16)	NA
434437	AMT	2	NA	Y
99586	DPYD	2	Metabolism of nucleotides(94/8582,14/16)|Nucleotide catabolism(35/8582,4/16)|Pyrimidine catabolism(11/8582,2/16)	NA
18950	PNP	2	Metabolism of nucleotides(94/8582,14/16)|Nucleotide salvage(23/8582,8/16)|Purine salvage(14/8582,6/16)|Ribavirin ADME(12/8582,4/16)|Nucleotide catabolism(35/8582,4/16)|Drug ADME(98/8582,5/16)|Purine catabolism(18/8582,2/16)	NA
11534	ADK	2	Metabolism of nucleotides(94/8582,14/16)|Nucleotide salvage(23/8582,8/16)|Purine salvage(14/8582,6/16)|Ribavirin ADME(12/8582,4/16)|Drug ADME(98/8582,5/16)	NA
76952	NT5C2	2	Metabolism of nucleotides(94/8582,14/16)|Ribavirin ADME(12/8582,4/16)|Nucleotide catabolism(35/8582,4/16)|Drug ADME(98/8582,5/16)|Purine catabolism(18/8582,2/16)	NA
56318	ACPP	2	NA	NA
C00148	2-PYRROLIDINECARBOXYLIC ACID	3	NA	NA
C00047	2,6-DIAMINOHEXANOIC ACID	3	NA	NA
15115	HARS	3	NA	NA
66143	EEF1E1	3	NA	Y
19125	PRODH	3	Metabolism of amino acids and derivatives(249/8582,3/3)	NA
104458	RARS	3	NA	NA
56454	ALDH18A1	3	Glutamate and glutamine metabolism(13/8582,2/3)|Metabolism of amino acids and derivatives(249/8582,3/3)	NA
209027	PYCR1	3	Glutamate and glutamine metabolism(13/8582,2/3)|Metabolism of amino acids and derivatives(249/8582,3/3)	NA
226414	DARS	3	NA	NA
13722	AIMP1	3	NA	Y
107508	EPRS	3	NA	NA
85305	KARS	3	NA	NA
C00031	D-GLUCOPYRANOSE	4	NA	NA
C00329	2-AMINO-2-DEOXY-D-GLUCOSE	4	NA	NA
C00275	D-MANNOSE 6-PHOSPHATE	4	NA	NA
15277	HK2	4	Glucose metabolism(80/8582,5/9)|Glycolysis(62/8582,4/9)|Metabolism of carbohydrates(263/8582,5/9)	NA
19386	RANBP2	4	Glucose metabolism(80/8582,5/9)|Glycolysis(62/8582,4/9)|Metabolism of carbohydrates(263/8582,5/9)|Transport of Mature mRNA Derived from an Intronless Transcript(40/8582,3/9)|Transport of Mature mRNAs Derived from Intronless Transcripts(41/8582,3/9)|Transport of Mature Transcript to Cytoplasm(79/8582,3/9)|Regulation of Glucokinase by Glucokinase Regulatory Protein(30/8582,2/9)|Processing of Capped…	NA
14377	G6PC	4	NA	NA
77305	WDR82	4	NA	NA
72141	ADPGK	4	Glucose metabolism(80/8582,5/9)|Glycolysis(62/8582,4/9)|Metabolism of carbohydrates(263/8582,5/9)	NA
319801	TIGAR	4	NA	NA
103988	GCK	4	Glucose metabolism(80/8582,5/9)|Glycolysis(62/8582,4/9)|Metabolism of carbohydrates(263/8582,5/9)|Regulation of Glucokinase by Glucokinase Regulatory Protein(30/8582,2/9)	NA
51786	CPSF2	4	Transport of Mature mRNA Derived from an Intronless Transcript(40/8582,3/9)|Transport of Mature mRNAs Derived from Intronless Transcripts(41/8582,3/9)|Transport of Mature Transcript to Cytoplasm(79/8582,3/9)|Processing of Intronless Pre-mRNAs(20/8582,2/9)|Processing of Capped Intronless Pre-mRNA(29/8582,2/9)|mRNA 3'-end processing(55/8582,2/9)|RNA Polymerase II Transcription Termination(64/8582,2…	Y
54451	CPSF3	4	Transport of Mature mRNA Derived from an Intronless Transcript(40/8582,3/9)|Transport of Mature mRNAs Derived from Intronless Transcripts(41/8582,3/9)|Transport of Mature Transcript to Cytoplasm(79/8582,3/9)|Processing of Intronless Pre-mRNAs(20/8582,2/9)|Processing of Capped Intronless Pre-mRNA(29/8582,2/9)|mRNA 3'-end processing(55/8582,2/9)|RNA Polymerase II Transcription Termination(64/8582,2…	NA
C00122	TRANS-BUTENEDIOIC ACID	6	NA	NA
C00300	METHYLGLYCOCYAMINE	6	NA	NA
C00245	AMINOETHYLSULFONIC ACID	6	NA	NA
C00085	NEUBERG ESTER	6	NA	NA
C00049	L-ASP	6	NA	NA
C00158	2-HYDROXYTRICARBALLYLIC ACID	6	NA	NA
C00417	CIS-ACONITIC ACID	6	NA	NA
12716	CKMT1	6	Metabolism of amino acids and derivatives(249/8582,13/40)	NA
74419	TKTL2	6	NA	NA
12974	CS	6	The citric acid (TCA) cycle and respiratory electron transport(163/8582,13/40)|Citric acid cycle (TCA cycle)(21/8582,7/40)|Pyruvate metabolism and Citric Acid (TCA) cycle(47/8582,8/40)	NA
67680	SDHB	6	The citric acid (TCA) cycle and respiratory electron transport(163/8582,13/40)|Citric acid cycle (TCA cycle)(21/8582,7/40)|Pyruvate metabolism and Citric Acid (TCA) cycle(47/8582,8/40)	NA
69719	CAD	6	NA	NA
17448	MDH2	6	The citric acid (TCA) cycle and respiratory electron transport(163/8582,13/40)|Citric acid cycle (TCA cycle)(21/8582,7/40)|Pyruvate metabolism and Citric Acid (TCA) cycle(47/8582,8/40)|Gluconeogenesis(34/8582,6/40)|Glucose metabolism(80/8582,7/40)|Metabolism of carbohydrates(263/8582,9/40)	NA
14584	GFPT2	6	NA	NA
14661	GLUD1	6	Metabolism of amino acids and derivatives(249/8582,13/40)|Mitochondrial biogenesis(27/8582,6/40)|Transcriptional activation of mitochondrial biogenesis(10/8582,3/40)|Glutamate and glutamine metabolism(13/8582,3/40)|Organelle biogenesis and maintenance(212/8582,6/40)	NA
21881	TKT	6	Metabolism of carbohydrates(263/8582,9/40)|Pentose phosphate pathway(13/8582,2/40)	NA
11429	ACO2	6	The citric acid (TCA) cycle and respiratory electron transport(163/8582,13/40)|Citric acid cycle (TCA cycle)(21/8582,7/40)|Pyruvate metabolism and Citric Acid (TCA) cycle(47/8582,8/40)	NA
76282	GPT	6	Metabolism of amino acids and derivatives(249/8582,13/40)	Y
68202	NDUFA5	6	The citric acid (TCA) cycle and respiratory electron transport(163/8582,13/40)|Respiratory electron transport, ATP synthesis by chemiosmotic coupling, and heat production by uncoupling proteins.(116/8582,5/40)	Y
14718	GOT1	6	Metabolism of amino acids and derivatives(249/8582,13/40)|Gluconeogenesis(34/8582,6/40)|Glucose metabolism(80/8582,7/40)|Metabolism of carbohydrates(263/8582,9/40)|Aspartate and asparagine metabolism(11/8582,3/40)	NA
11947	ATP5B	6	NA	NA
11946	ATP5A1	6	NA	NA
64384	SIRT3	6	Mitochondrial biogenesis(27/8582,6/40)|Transcriptional activation of mitochondrial biogenesis(10/8582,3/40)|Organelle biogenesis and maintenance(212/8582,6/40)	NA
21351	TALDO1	6	Metabolism of carbohydrates(263/8582,9/40)|Pentose phosphate pathway(13/8582,2/40)	NA
14194	FH1	6	The citric acid (TCA) cycle and respiratory electron transport(163/8582,13/40)|Citric acid cycle (TCA cycle)(21/8582,7/40)|Pyruvate metabolism and Citric Acid (TCA) cycle(47/8582,8/40)	NA
14417	GAD2	6	NA	NA
229709	AHCYL1	6	NA	NA
69219	DDAH1	6	NA	NA
100972	RAB28	6	NA	NA
27053	ASNS	6	Metabolism of amino acids and derivatives(249/8582,13/40)|Aspartate and asparagine metabolism(11/8582,3/40)	NA
14719	GOT2	6	Metabolism of amino acids and derivatives(249/8582,13/40)|Gluconeogenesis(34/8582,6/40)|Glucose metabolism(80/8582,7/40)|Metabolism of carbohydrates(263/8582,9/40)|Aspartate and asparagine metabolism(11/8582,3/40)|Glutamate and glutamine metabolism(13/8582,3/40)|Glyoxylate metabolism and glycine degradation(29/8582,3/40)	NA
66988	LAP3	6	NA	NA
229905	KYAT3	6	NA	NA
212647	ALDH4A1	6	Metabolism of amino acids and derivatives(249/8582,13/40)|Glyoxylate metabolism and glycine degradation(29/8582,3/40)	NA
14751	GPI1	6	Gluconeogenesis(34/8582,6/40)|Glucose metabolism(80/8582,7/40)|Metabolism of carbohydrates(263/8582,9/40)|Glycolysis(62/8582,4/40)	NA
269378	AHCY	6	Metabolism of amino acids and derivatives(249/8582,13/40)|Methylation(15/8582,2/40)	NA
18242	OAT	6	Metabolism of amino acids and derivatives(249/8582,13/40)|Glutamate and glutamine metabolism(13/8582,3/40)	NA
66108	NDUFA9	6	The citric acid (TCA) cycle and respiratory electron transport(163/8582,13/40)|Respiratory electron transport, ATP synthesis by chemiosmotic coupling, and heat production by uncoupling proteins.(116/8582,5/40)	NA
232087	MAT2A	6	Methylation(15/8582,2/40)	NA
22333	VDAC1	6	The citric acid (TCA) cycle and respiratory electron transport(163/8582,13/40)|Pyruvate metabolism and Citric Acid (TCA) cycle(47/8582,8/40)	NA
11898	ASS1	6	Metabolism of amino acids and derivatives(249/8582,13/40)|Urea cycle(10/8582,2/40)	NA
269951	IDH2	6	The citric acid (TCA) cycle and respiratory electron transport(163/8582,13/40)|Citric acid cycle (TCA cycle)(21/8582,7/40)|Pyruvate metabolism and Citric Acid (TCA) cycle(47/8582,8/40)|Mitochondrial biogenesis(27/8582,6/40)|Transcriptional activation of mitochondrial biogenesis(10/8582,3/40)|Organelle biogenesis and maintenance(212/8582,6/40)	NA
104112	ACLY	6	NA	NA
13382	DLD	6	The citric acid (TCA) cycle and respiratory electron transport(163/8582,13/40)|Citric acid cycle (TCA cycle)(21/8582,7/40)|Pyruvate metabolism and Citric Acid (TCA) cycle(47/8582,8/40)|Metabolism of amino acids and derivatives(249/8582,13/40)|Glyoxylate metabolism and glycine degradation(29/8582,3/40)	NA
11950	ATP5PB	6	The citric acid (TCA) cycle and respiratory electron transport(163/8582,13/40)|Mitochondrial biogenesis(27/8582,6/40)|Formation of ATP by chemiosmotic coupling(17/8582,3/40)|Cristae formation(17/8582,3/40)|Respiratory electron transport, ATP synthesis by chemiosmotic coupling, and heat production by uncoupling proteins.(116/8582,5/40)|Organelle biogenesis and maintenance(212/8582,6/40)	Y
14433	GAPDH	6	Gluconeogenesis(34/8582,6/40)|Glucose metabolism(80/8582,7/40)|Metabolism of carbohydrates(263/8582,9/40)|Glycolysis(62/8582,4/40)	NA
56421	PFKP	6	Glucose metabolism(80/8582,7/40)|Metabolism of carbohydrates(263/8582,9/40)|Glycolysis(62/8582,4/40)	NA
21991	TPI1	6	Gluconeogenesis(34/8582,6/40)|Glucose metabolism(80/8582,7/40)|Metabolism of carbohydrates(263/8582,9/40)|Glycolysis(62/8582,4/40)	NA
11739	SLC25A4	6	NA	Y
14431	GAMT	6	Metabolism of amino acids and derivatives(249/8582,13/40)	NA
109900	ASL	6	Metabolism of amino acids and derivatives(249/8582,13/40)|Urea cycle(10/8582,2/40)	NA
C00954	IAA	7	NA	NA
C00135	(S)-ALPHA-AMINO-1H-IMIDAZOLE-4-PROPIONIC ACID	7	NA	NA
64918	BHMT2	7	Sulfur amino acid metabolism(25/8582,3/11)|Metabolism of amino acids and derivatives(249/8582,5/11)	NA
13385	DLG4	7	NA	NA
56752	ALDH9A1	7	Metabolism of amino acids and derivatives(249/8582,5/11)	NA
68738	ACSS1	7	NA	NA
11669	ALDH2	7	NA	NA
268860	ABAT	7	NA	NA
338403	CNDP1	7	NA	NA
18624	PEPD	7	NA	NA
73748	GADL1	7	Sulfur amino acid metabolism(25/8582,3/11)|Metabolism of amino acids and derivatives(249/8582,5/11)	NA
14544	GDA	7	NA	NA
12116	BHMT	7	Sulfur amino acid metabolism(25/8582,3/11)|Metabolism of amino acids and derivatives(249/8582,5/11)	NA
66054	CNDP2	7	NA	NA
107239	CARNS1	7	NA	NA
110695	ALDH7A1	7	Metabolism of amino acids and derivatives(249/8582,5/11)	NA
C00327	CITRULLINE	9	NA	NA
C00077	(S)-2,5-DIAMINOPENTANOATE	9	NA	NA
C01035	4-GUANIDINOBUTYRIC ACID	9	NA	NA
C00062	L-ARG	9	NA	NA
14679	GNAI3	9	Extra-nuclear estrogen signaling(69/8582,4/12)|ESR-mediated signaling(159/8582,4/12)|Signaling by Nuclear Receptors(209/8582,4/12)|Hemostasis(492/8582,5/12)	NA
11651	AKT1	9	Extra-nuclear estrogen signaling(69/8582,4/12)|ESR-mediated signaling(159/8582,4/12)|eNOS activation(11/8582,2/12)|Signaling by Nuclear Receptors(209/8582,4/12)|Metabolism of nitric oxide: NOS3 activation and regulation(14/8582,2/12)|Metabolism of cofactors(14/8582,2/12)|Hemostasis(492/8582,5/12)|VEGFR2 mediated vascular permeability(28/8582,2/12)	NA
20810	SRM	9	Metabolism of amino acids and derivatives(249/8582,6/12)|Metabolism of polyamines(59/8582,3/12)	NA
18126	NOS2	9	Nitric oxide stimulates guanylate cyclase(13/8582,3/12)|ROS and RNS production in phagocytes(36/8582,3/12)|Platelet homeostasis(73/8582,3/12)|Hemostasis(492/8582,5/12)	NA
11846	ARG1	9	Metabolism of amino acids and derivatives(249/8582,6/12)|Urea cycle(10/8582,2/12)	NA
332942	LDC1	9	NA	NA
242669	AZIN2	9	Metabolism of amino acids and derivatives(249/8582,6/12)|Metabolism of polyamines(59/8582,3/12)	NA
18127	NOS3	9	Nitric oxide stimulates guanylate cyclase(13/8582,3/12)|Extra-nuclear estrogen signaling(69/8582,4/12)|ROS and RNS production in phagocytes(36/8582,3/12)|ESR-mediated signaling(159/8582,4/12)|eNOS activation(11/8582,2/12)|Platelet homeostasis(73/8582,3/12)|Signaling by Nuclear Receptors(209/8582,4/12)|Metabolism of nitric oxide: NOS3 activation and regulation(14/8582,2/12)|Metabolism of cofactors…	NA
18416	OTC	9	Metabolism of amino acids and derivatives(249/8582,6/12)|Urea cycle(10/8582,2/12)	NA
100041585	AMD2	9	NA	NA
13983	ESR2	9	Extra-nuclear estrogen signaling(69/8582,4/12)|ESR-mediated signaling(159/8582,4/12)|Signaling by Nuclear Receptors(209/8582,4/12)	NA
18125	NOS1	9	Nitric oxide stimulates guanylate cyclase(13/8582,3/12)|ROS and RNS production in phagocytes(36/8582,3/12)|Platelet homeostasis(73/8582,3/12)|Hemostasis(492/8582,5/12)	NA
18263	ODC1	9	Metabolism of amino acids and derivatives(249/8582,6/12)|Metabolism of polyamines(59/8582,3/12)	NA
67092	GATM	9	Metabolism of amino acids and derivatives(249/8582,6/12)	NA
C00219	(5Z,8Z,11Z,14Z)-ICOSA-5,8,11,14-TETRAENOIC ACID	14	NA	NA
C06427	ALPHA-LINOLENATE	14	NA	NA
C01921	3ALPHA,7ALPHA,12ALPHA-TRIHYDROXY-5BETA-CHOLAN-24-OYLGLYCINE	14	NA	NA
C00712	OLEIC ACID	14	NA	NA
C06429	(4Z,7Z,10Z,13Z,16Z,19Z)-DOCOSA-4,7,10,13,16,19-HEXAENOIC ACID	14	NA	NA
C06425	ARACHIDIC ACID	14	NA	NA
18778	PLA2G1B	14	NA	NA
19225	PTGS2	14	Fatty acid metabolism(163/8582,4/6)|Arachidonic acid metabolism(53/8582,3/6)	NA
14073	FAAH	14	Fatty acid metabolism(163/8582,4/6)|Arachidonic acid metabolism(53/8582,3/6)	NA
75778	THEM4	14	Fatty acid metabolism(163/8582,4/6)	NA
71519	CYP2U1	14	Fatty acid metabolism(163/8582,4/6)|Arachidonic acid metabolism(53/8582,3/6)	NA
12012	BAAT	14	NA	NA
