## Supplementary material for "Multi-omics analysis in mouse primary cortical neurons reveals complex positive and negative biological interactions between constituent compounds in Centella asiatica": ST12.csv

Meta bolite Kegg ID or Pubchem gene ID	Label	Transcriptome Module	paths	DEG TTCQA?
C00021	S-ADENOSYLHOMOCYSTEINE	8	NA	NA
19016	PPARG	8	NA	NA
18519	KAT2B	8	Transcriptional regulation by RUNX1(190/8582,26/106)|Epigenetic regulation of gene expression(142/8582,21/106)|RUNX1 regulates genes involved in megakaryocyte differentiation and platelet function(82/8582,17/106)|Estrogen-dependent gene expression(89/8582,15/106)|Signaling by Nuclear Receptors(209/8582,20/106)|ESR-mediated signaling(159/8582,16/106)|Notch-HLH transcription pathway(23/8582,6/106)|…	NA
55982	PAXIP1	8	Epigenetic regulation of gene expression(142/8582,21/106)|DNA Double-Strand Break Repair(150/8582,20/106)|Nonhomologous End-Joining (NHEJ)(63/8582,14/106)|DNA Repair(282/8582,24/106)|Formation of WDR5-containing histone-modifying complexes(35/8582,5/106)	Y
19060	PPP5C	8	Recruitment and ATM-mediated phosphorylation of repair and signaling proteins at DNA double strand breaks(71/8582,16/106)|DNA Double Strand Break Response(72/8582,16/106)|DNA Double-Strand Break Repair(150/8582,20/106)|DNA Repair(282/8582,24/106)|Signaling by Nuclear Receptors(209/8582,20/106)|ESR-mediated signaling(159/8582,16/106)	NA
13433	DNMT1	8	Epigenetic regulation of gene expression(142/8582,21/106)|SUMO E3 ligases SUMOylate target proteins(155/8582,20/106)|SUMOylation(161/8582,20/106)|PRC2 methylates histones and DNA(79/8582,13/106)	NA
20467	SIN3B	8	Transcriptional regulation by RUNX1(190/8582,26/106)|RUNX1 regulates genes involved in megakaryocyte differentiation and platelet function(82/8582,17/106)|Cellular responses to stress(440/8582,29/106)|Cellular responses to stimuli(443/8582,29/106)|Regulation of lipid metabolism by PPARalpha(17/8582,7/106)|Cytoprotection by HMOX1(50/8582,7/106)|Cellular response to chemical stress(158/8582,11/106)	NA
59004	PIAS4	8	Recruitment and ATM-mediated phosphorylation of repair and signaling proteins at DNA double strand breaks(71/8582,16/106)|DNA Double Strand Break Response(72/8582,16/106)|DNA Double-Strand Break Repair(150/8582,20/106)|SUMO E3 ligases SUMOylate target proteins(155/8582,20/106)|SUMOylation(161/8582,20/106)|Nonhomologous End-Joining (NHEJ)(63/8582,14/106)|DNA Repair(282/8582,24/106)|Homology Direct…	NA
17978	NCOA2	8	Chromatin modifying enzymes(194/8582,40/106)|Chromatin organization(194/8582,40/106)|Cellular responses to stress(440/8582,29/106)|Cellular responses to stimuli(443/8582,29/106)|Estrogen-dependent gene expression(89/8582,15/106)|Signaling by Nuclear Receptors(209/8582,20/106)|ESR-mediated signaling(159/8582,16/106)|Regulation of lipid metabolism by PPARalpha(17/8582,7/106)|Cytoprotection by HMOX1…	NA
12387	CTNNB1	8	Formation of the beta-catenin:TCF transactivating complex(22/8582,7/106)|TCF dependent signaling in response to WNT(150/8582,10/106)|Deactivation of the beta-catenin transactivating complex(30/8582,5/106)|Signaling by WNT(229/8582,11/106)|Transcriptional regulation by RUNX3(76/8582,6/106)	NA
110147	EHMT2	8	Chromatin modifying enzymes(194/8582,40/106)|Chromatin organization(194/8582,40/106)|PKMTs methylate histone lysines(60/8582,15/106)|Cellular responses to stress(440/8582,29/106)|Cellular responses to stimuli(443/8582,29/106)|Regulation of TP53 Activity(147/8582,18/106)|Transcriptional Regulation by TP53(286/8582,22/106)|Regulation of TP53 Activity through Methylation(18/8582,8/106)|Cellular Sene…	NA
84505	SETDB1	8	NA	NA
26914	MACROH2A1	8	NA	Y
52615	SUZ12	8	Chromatin modifying enzymes(194/8582,40/106)|Chromatin organization(194/8582,40/106)|Epigenetic regulation of gene expression(142/8582,21/106)|PKMTs methylate histone lysines(60/8582,15/106)|SUMO E3 ligases SUMOylate target proteins(155/8582,20/106)|SUMOylation(161/8582,20/106)|Cellular responses to stress(440/8582,29/106)|Regulation of PTEN gene transcription(41/8582,12/106)|Cellular responses t…	NA
22187	UBB	8	Transcriptional regulation by RUNX1(190/8582,26/106)|Recruitment and ATM-mediated phosphorylation of repair and signaling proteins at DNA double strand breaks(71/8582,16/106)|DNA Double Strand Break Response(72/8582,16/106)|DNA Double-Strand Break Repair(150/8582,20/106)|DNA Repair(282/8582,24/106)|Cellular responses to stress(440/8582,29/106)|Cellular responses to stimuli(443/8582,29/106)|Regula…	NA
15182	HDAC2	8	Chromatin modifying enzymes(194/8582,40/106)|Chromatin organization(194/8582,40/106)|SUMO E3 ligases SUMOylate target proteins(155/8582,20/106)|SUMOylation(161/8582,20/106)|Regulation of PTEN gene transcription(41/8582,12/106)|Regulation of TP53 Activity(147/8582,18/106)|Transcriptional Regulation by TP53(286/8582,22/106)|PTEN Regulation(111/8582,13/106)|HDACs deacetylate histones(23/8582,7/106)|…	NA
17246	MDM2	8	SUMO E3 ligases SUMOylate target proteins(155/8582,20/106)|SUMOylation(161/8582,20/106)|Cellular responses to stress(440/8582,29/106)|Cellular responses to stimuli(443/8582,29/106)|Regulation of TP53 Activity(147/8582,18/106)|Transcriptional Regulation by TP53(286/8582,22/106)|Regulation of TP53 Activity through Methylation(18/8582,8/106)|PIP3 activates AKT signaling(230/8582,16/106)|Intracellula…	NA
13435	DNMT3A	8	Chromatin modifying enzymes(194/8582,40/106)|Chromatin organization(194/8582,40/106)|Epigenetic regulation of gene expression(142/8582,21/106)|RMTs methylate histone arginines(69/8582,16/106)|PRC2 methylates histones and DNA(79/8582,13/106)	NA
15251	HIF1A	8	Cellular responses to stress(440/8582,29/106)|Cellular responses to stimuli(443/8582,29/106)|Deubiquitination(246/8582,15/106)|Ub-specific processing proteases(181/8582,10/106)	NA
22632	YY1	8	DNA Repair(282/8582,24/106)|Deubiquitination(246/8582,15/106)|Nucleotide Excision Repair(100/8582,9/106)|Global Genome Nucleotide Excision Repair (GG-NER)(74/8582,7/106)|DNA Damage Recognition in GG-NER(34/8582,4/106)	NA
17869	MYC	8	Deubiquitination(246/8582,15/106)|Transcriptional regulation by the AP-2 (TFAP2) family of transcription factors(21/8582,5/106)|Ub-specific processing proteases(181/8582,10/106)	NA
12914	CREBBP	8	NA	NA
19090	PRKDC	8	DNA Double-Strand Break Repair(150/8582,20/106)|Nonhomologous End-Joining (NHEJ)(63/8582,14/106)|DNA Repair(282/8582,24/106)|E3 ubiquitin ligases ubiquitinate target proteins(53/8582,6/106)|Protein ubiquitination(73/8582,6/106)	Y
381022	KMT2D	8	NA	NA
27374	PRMT5	8	Chromatin modifying enzymes(194/8582,40/106)|Chromatin organization(194/8582,40/106)|RMTs methylate histone arginines(69/8582,16/106)|Regulation of TP53 Activity(147/8582,18/106)|Transcriptional Regulation by TP53(286/8582,22/106)|Regulation of TP53 Activity through Methylation(18/8582,8/106)	NA
12369	CASP7	8	NA	NA
11545	PARP1	8	NA	NA
12151	BMI1	8	Transcriptional regulation by RUNX1(190/8582,26/106)|SUMO E3 ligases SUMOylate target proteins(155/8582,20/106)|SUMOylation(161/8582,20/106)|Regulation of PTEN gene transcription(41/8582,12/106)|SUMOylation of transcription cofactors(37/8582,9/106)|PTEN Regulation(111/8582,13/106)|PIP3 activates AKT signaling(230/8582,16/106)|Intracellular signaling by second messengers(256/8582,16/106)|SUMOylati…	Y
229709	AHCYL1	8	NA	NA
70673	PRDM16	8	Chromatin modifying enzymes(194/8582,40/106)|Chromatin organization(194/8582,40/106)|PKMTs methylate histone lysines(60/8582,15/106)	NA
71974	PRMT3	8	Chromatin modifying enzymes(194/8582,40/106)|Chromatin organization(194/8582,40/106)|RMTs methylate histone arginines(69/8582,16/106)	Y
245688	RBBP7	8	Chromatin modifying enzymes(194/8582,40/106)|Chromatin organization(194/8582,40/106)|Epigenetic regulation of gene expression(142/8582,21/106)|RMTs methylate histone arginines(69/8582,16/106)|PKMTs methylate histone lysines(60/8582,15/106)|Cellular responses to stress(440/8582,29/106)|Regulation of PTEN gene transcription(41/8582,12/106)|Cellular responses to stimuli(443/8582,29/106)|Regulation o…	NA
17257	MECP2	8	NA	NA
59035	CARM1	8	Chromatin modifying enzymes(194/8582,40/106)|Chromatin organization(194/8582,40/106)|RMTs methylate histone arginines(69/8582,16/106)|Cellular responses to stress(440/8582,29/106)|Cellular responses to stimuli(443/8582,29/106)|Estrogen-dependent gene expression(89/8582,15/106)|Signaling by Nuclear Receptors(209/8582,20/106)|ESR-mediated signaling(159/8582,16/106)|Regulation of lipid metabolism by…	NA
20586	SMARCA4	8	Chromatin modifying enzymes(194/8582,40/106)|Chromatin organization(194/8582,40/106)|Transcriptional regulation by RUNX1(190/8582,26/106)|RMTs methylate histone arginines(69/8582,16/106)|Formation of the beta-catenin:TCF transactivating complex(22/8582,7/106)|RUNX1 interacts with co-factors whose precise effect on RUNX1 targets is not known(32/8582,6/106)|TCF dependent signaling in response to WN…	NA
51788	H2AZ1	8	NA	NA
15183	HDAC3	8	Cellular responses to stress(440/8582,29/106)|Cellular responses to stimuli(443/8582,29/106)|Signaling by Nuclear Receptors(209/8582,20/106)|Regulation of lipid metabolism by PPARalpha(17/8582,7/106)|NR1H2 and NR1H3-mediated signaling(12/8582,5/106)|NR1H3 & NR1H2 regulate gene expression linked to cholesterol transport and efflux(12/8582,5/106)|Notch-HLH transcription pathway(23/8582,6/106)|Signa…	NA
229905	KYAT3	8	NA	NA
231051	KMT2C	8	NA	NA
93762	SMARCA5	8	Epigenetic regulation of gene expression(142/8582,21/106)|Deposition of new CENPA-containing nucleosomes at the centromere(79/8582,7/106)|Nucleosome assembly(79/8582,7/106)|Positive epigenetic regulation of rRNA expression(29/8582,4/106)|B-WICH complex positively regulates rRNA expression(29/8582,4/106)|Chromosome Maintenance(126/8582,7/106)	NA
233904	SETD1A	8	Chromatin modifying enzymes(194/8582,40/106)|Chromatin organization(194/8582,40/106)|Transcriptional regulation by RUNX1(190/8582,26/106)|Epigenetic regulation of gene expression(142/8582,21/106)|RUNX1 regulates genes involved in megakaryocyte differentiation and platelet function(82/8582,17/106)|PKMTs methylate histone lysines(60/8582,15/106)|Formation of WDR5-containing histone-modifying comple…	NA
11546	PARP2	8	DNA Double-Strand Break Repair(150/8582,20/106)|DNA Repair(282/8582,24/106)|Homology Directed Repair(123/8582,14/106)|Nucleotide Excision Repair(100/8582,9/106)|Global Genome Nucleotide Excision Repair (GG-NER)(74/8582,7/106)|Formation of Incision Complex in GG-NER(40/8582,5/106)|DNA Damage Recognition in GG-NER(34/8582,4/106)	NA
20613	SNAI1	8	NA	NA
20020	POLR2A	8	DNA Repair(282/8582,24/106)|Estrogen-dependent gene expression(89/8582,15/106)|Signaling by Nuclear Receptors(209/8582,20/106)|Transcriptional Regulation by TP53(286/8582,22/106)|ESR-mediated signaling(159/8582,16/106)|Nucleotide Excision Repair(100/8582,9/106)	NA
15270	H2AX	8	Transcriptional regulation by RUNX1(190/8582,26/106)|Epigenetic regulation of gene expression(142/8582,21/106)|RUNX1 regulates genes involved in megakaryocyte differentiation and platelet function(82/8582,17/106)|Recruitment and ATM-mediated phosphorylation of repair and signaling proteins at DNA double strand breaks(71/8582,16/106)|DNA Double Strand Break Response(72/8582,16/106)|DNA Double-Stra…	NA
11835	AR	8	SUMO E3 ligases SUMOylate target proteins(155/8582,20/106)|SUMOylation(161/8582,20/106)|Cellular responses to stress(440/8582,29/106)|Cellular responses to stimuli(443/8582,29/106)|Deubiquitination(246/8582,15/106)|SUMOylation of intracellular receptors(26/8582,6/106)|Ub-specific processing proteases(181/8582,10/106)	NA
319177	H2BC1	8	Chromatin modifying enzymes(194/8582,40/106)|Chromatin organization(194/8582,40/106)|Transcriptional regulation by RUNX1(190/8582,26/106)|Epigenetic regulation of gene expression(142/8582,21/106)|RUNX1 regulates genes involved in megakaryocyte differentiation and platelet function(82/8582,17/106)|Recruitment and ATM-mediated phosphorylation of repair and signaling proteins at DNA double strand br…	NA
107823	NSD2	8	Chromatin modifying enzymes(194/8582,40/106)|Chromatin organization(194/8582,40/106)|Recruitment and ATM-mediated phosphorylation of repair and signaling proteins at DNA double strand breaks(71/8582,16/106)|DNA Double Strand Break Response(72/8582,16/106)|PKMTs methylate histone lysines(60/8582,15/106)|DNA Double-Strand Break Repair(150/8582,20/106)|Nonhomologous End-Joining (NHEJ)(63/8582,14/106…	NA
269378	AHCY	8	NA	NA
328572	EP300	8	Transcriptional regulation by RUNX1(190/8582,26/106)|Epigenetic regulation of gene expression(142/8582,21/106)|RUNX1 regulates genes involved in megakaryocyte differentiation and platelet function(82/8582,17/106)|SUMO E3 ligases SUMOylate target proteins(155/8582,20/106)|SUMOylation(161/8582,20/106)|DNA Repair(282/8582,24/106)|Cellular responses to stress(440/8582,29/106)|Cellular responses to st…	NA
14375	XRCC6	8	DNA Double-Strand Break Repair(150/8582,20/106)|Nonhomologous End-Joining (NHEJ)(63/8582,14/106)|DNA Repair(282/8582,24/106)	NA
20185	NCOR1	8	NA	Y
13982	ESR1	8	Transcriptional regulation by RUNX1(190/8582,26/106)|SUMO E3 ligases SUMOylate target proteins(155/8582,20/106)|SUMOylation(161/8582,20/106)|Estrogen-dependent gene expression(89/8582,15/106)|Signaling by Nuclear Receptors(209/8582,20/106)|ESR-mediated signaling(159/8582,16/106)|PIP3 activates AKT signaling(230/8582,16/106)|Intracellular signaling by second messengers(256/8582,16/106)|Deubiquitin…	NA
23808	ASH2L	8	Chromatin modifying enzymes(194/8582,40/106)|Chromatin organization(194/8582,40/106)|Transcriptional regulation by RUNX1(190/8582,26/106)|Epigenetic regulation of gene expression(142/8582,21/106)|RUNX1 regulates genes involved in megakaryocyte differentiation and platelet function(82/8582,17/106)|PKMTs methylate histone lysines(60/8582,15/106)|Formation of the beta-catenin:TCF transactivating com…	NA
214572	PRMT7	8	Chromatin modifying enzymes(194/8582,40/106)|Chromatin organization(194/8582,40/106)|RMTs methylate histone arginines(69/8582,16/106)	Y
621893	H2AC21	8	Chromatin modifying enzymes(194/8582,40/106)|Chromatin organization(194/8582,40/106)|RMTs methylate histone arginines(69/8582,16/106)|Deubiquitination(246/8582,15/106)|Ub-specific processing proteases(181/8582,10/106)|Metalloprotease DUBs(38/8582,5/106)	NA
13016	CTBP1	8	SUMO E3 ligases SUMOylate target proteins(155/8582,20/106)|SUMOylation(161/8582,20/106)|SUMOylation of transcription cofactors(37/8582,9/106)|TCF dependent signaling in response to WNT(150/8582,10/106)|Deactivation of the beta-catenin transactivating complex(30/8582,5/106)|Signaling by WNT(229/8582,11/106)	NA
14056	EZH2	8	Chromatin modifying enzymes(194/8582,40/106)|Chromatin organization(194/8582,40/106)|Epigenetic regulation of gene expression(142/8582,21/106)|PKMTs methylate histone lysines(60/8582,15/106)|Cellular responses to stress(440/8582,29/106)|Regulation of PTEN gene transcription(41/8582,12/106)|Cellular responses to stimuli(443/8582,29/106)|PRC2 methylates histones and DNA(79/8582,13/106)|PTEN Regulat…	NA
240087	MDC1	8	Recruitment and ATM-mediated phosphorylation of repair and signaling proteins at DNA double strand breaks(71/8582,16/106)|DNA Double Strand Break Response(72/8582,16/106)|DNA Double-Strand Break Repair(150/8582,20/106)|SUMO E3 ligases SUMOylate target proteins(155/8582,20/106)|SUMOylation(161/8582,20/106)|Nonhomologous End-Joining (NHEJ)(63/8582,14/106)|DNA Repair(282/8582,24/106)|Homology Direct…	NA
21761	MORF4L1	8	NA	NA
17977	NCOA1	8	Chromatin modifying enzymes(194/8582,40/106)|Chromatin organization(194/8582,40/106)|SUMO E3 ligases SUMOylate target proteins(155/8582,20/106)|SUMOylation(161/8582,20/106)|Cellular responses to stress(440/8582,29/106)|Cellular responses to stimuli(443/8582,29/106)|Estrogen-dependent gene expression(89/8582,15/106)|Signaling by Nuclear Receptors(209/8582,20/106)|ESR-mediated signaling(159/8582,16…	NA
319159	H4C11	8	Chromatin modifying enzymes(194/8582,40/106)|Chromatin organization(194/8582,40/106)|Transcriptional regulation by RUNX1(190/8582,26/106)|Epigenetic regulation of gene expression(142/8582,21/106)|RUNX1 regulates genes involved in megakaryocyte differentiation and platelet function(82/8582,17/106)|RMTs methylate histone arginines(69/8582,16/106)|Recruitment and ATM-mediated phosphorylation of repa…	NA
319190	H2BC21	8	Chromatin modifying enzymes(194/8582,40/106)|Chromatin organization(194/8582,40/106)|Transcriptional regulation by RUNX1(190/8582,26/106)|Epigenetic regulation of gene expression(142/8582,21/106)|RUNX1 regulates genes involved in megakaryocyte differentiation and platelet function(82/8582,17/106)|Recruitment and ATM-mediated phosphorylation of repair and signaling proteins at DNA double strand br…	Y
22218	SUMO1	8	Recruitment and ATM-mediated phosphorylation of repair and signaling proteins at DNA double strand breaks(71/8582,16/106)|DNA Double Strand Break Response(72/8582,16/106)|DNA Double-Strand Break Repair(150/8582,20/106)|SUMO E3 ligases SUMOylate target proteins(155/8582,20/106)|SUMOylation(161/8582,20/106)|DNA Repair(282/8582,24/106)|SUMOylation of transcription cofactors(37/8582,9/106)|SUMOylatio…	NA
93765	UBE2N	8	Recruitment and ATM-mediated phosphorylation of repair and signaling proteins at DNA double strand breaks(71/8582,16/106)|DNA Double Strand Break Response(72/8582,16/106)|DNA Double-Strand Break Repair(150/8582,20/106)|Nonhomologous End-Joining (NHEJ)(63/8582,14/106)|DNA Repair(282/8582,24/106)|Homology Directed Repair(123/8582,14/106)|Processing of DNA double-strand break ends(85/8582,12/106)|G2…	NA
18193	NSD1	8	NA	Y
57376	SMARCE1	8	Chromatin modifying enzymes(194/8582,40/106)|Chromatin organization(194/8582,40/106)|Transcriptional regulation by RUNX1(190/8582,26/106)|RMTs methylate histone arginines(69/8582,16/106)|RUNX1 interacts with co-factors whose precise effect on RUNX1 targets is not known(32/8582,6/106)	Y
433759	HDAC1	8	Chromatin modifying enzymes(194/8582,40/106)|Chromatin organization(194/8582,40/106)|Transcriptional regulation by RUNX1(190/8582,26/106)|RUNX1 regulates genes involved in megakaryocyte differentiation and platelet function(82/8582,17/106)|SUMO E3 ligases SUMOylate target proteins(155/8582,20/106)|SUMOylation(161/8582,20/106)|Regulation of PTEN gene transcription(41/8582,12/106)|Regulation of TP5…	NA
66233	DMAP1	8	NA	NA
93759	SIRT1	8	Cellular responses to stress(440/8582,29/106)|Cellular responses to stimuli(443/8582,29/106)	NA
99890	PRMT6	8	Chromatin modifying enzymes(194/8582,40/106)|Chromatin organization(194/8582,40/106)|Transcriptional regulation by RUNX1(190/8582,26/106)|RUNX1 regulates genes involved in megakaryocyte differentiation and platelet function(82/8582,17/106)|RMTs methylate histone arginines(69/8582,16/106)	NA
207165	BPTF	8	NA	NA
15469	PRMT1	8	Chromatin modifying enzymes(194/8582,40/106)|Chromatin organization(194/8582,40/106)|Transcriptional regulation by RUNX1(190/8582,26/106)|RUNX1 regulates genes involved in megakaryocyte differentiation and platelet function(82/8582,17/106)|RMTs methylate histone arginines(69/8582,16/106)|Estrogen-dependent gene expression(89/8582,15/106)|Signaling by Nuclear Receptors(209/8582,20/106)|ESR-mediate…	NA
22059	TRP53	8	Recruitment and ATM-mediated phosphorylation of repair and signaling proteins at DNA double strand breaks(71/8582,16/106)|DNA Double Strand Break Response(72/8582,16/106)|DNA Double-Strand Break Repair(150/8582,20/106)|DNA Repair(282/8582,24/106)|Cellular responses to stress(440/8582,29/106)|Cellular responses to stimuli(443/8582,29/106)|Regulation of TP53 Activity(147/8582,18/106)|Transcriptiona…	NA
216848	CHD3	8	Chromatin modifying enzymes(194/8582,40/106)|Chromatin organization(194/8582,40/106)|Regulation of PTEN gene transcription(41/8582,12/106)|Regulation of TP53 Activity(147/8582,18/106)|Transcriptional Regulation by TP53(286/8582,22/106)|PTEN Regulation(111/8582,13/106)|HDACs deacetylate histones(23/8582,7/106)|PIP3 activates AKT signaling(230/8582,16/106)|Intracellular signaling by second messenge…	NA
319162	H2AW	8	NA	NA
13436	DNMT3B	8	Epigenetic regulation of gene expression(142/8582,21/106)|SUMO E3 ligases SUMOylate target proteins(155/8582,20/106)|SUMOylation(161/8582,20/106)|PRC2 methylates histones and DNA(79/8582,13/106)	NA
66923	PBRM1	8	NA	NA
81601	KAT5	8	Recruitment and ATM-mediated phosphorylation of repair and signaling proteins at DNA double strand breaks(71/8582,16/106)|DNA Double Strand Break Response(72/8582,16/106)|DNA Double-Strand Break Repair(150/8582,20/106)|Nonhomologous End-Joining (NHEJ)(63/8582,14/106)|DNA Repair(282/8582,24/106)|Cellular responses to stress(440/8582,29/106)|Cellular responses to stimuli(443/8582,29/106)|Regulation…	NA
214162	KMT2A	8	NA	Y
20937	SUV39H1	8	Chromatin modifying enzymes(194/8582,40/106)|Chromatin organization(194/8582,40/106)|PKMTs methylate histone lysines(60/8582,15/106)	NA
20371	FOXP3	8	Transcriptional regulation by RUNX1(190/8582,26/106)	NA
12419	CBX5	8	NA	NA
11920	ATM	8	Recruitment and ATM-mediated phosphorylation of repair and signaling proteins at DNA double strand breaks(71/8582,16/106)|DNA Double Strand Break Response(72/8582,16/106)|DNA Double-Strand Break Repair(150/8582,20/106)|Nonhomologous End-Joining (NHEJ)(63/8582,14/106)|DNA Repair(282/8582,24/106)|Cellular responses to stress(440/8582,29/106)|Cellular responses to stimuli(443/8582,29/106)|Regulation…	NA
235626	SETD2	8	Chromatin modifying enzymes(194/8582,40/106)|Chromatin organization(194/8582,40/106)|PKMTs methylate histone lysines(60/8582,15/106)	NA
19017	PPARGC1A	8	NA	NA
69726	SMYD3	8	Chromatin modifying enzymes(194/8582,40/106)|Chromatin organization(194/8582,40/106)|PKMTs methylate histone lysines(60/8582,15/106)	NA
20848	STAT3	8	Signaling by ALK(18/8582,5/106)	NA
93760	ARID1A	8	Chromatin modifying enzymes(194/8582,40/106)|Chromatin organization(194/8582,40/106)|Transcriptional regulation by RUNX1(190/8582,26/106)|RMTs methylate histone arginines(69/8582,16/106)|RUNX1 interacts with co-factors whose precise effect on RUNX1 targets is not known(32/8582,6/106)	NA
20466	SIN3A	8	Transcriptional regulation by RUNX1(190/8582,26/106)|RUNX1 regulates genes involved in megakaryocyte differentiation and platelet function(82/8582,17/106)|SUMO E3 ligases SUMOylate target proteins(155/8582,20/106)|SUMOylation(161/8582,20/106)|Cellular responses to stress(440/8582,29/106)|Cellular responses to stimuli(443/8582,29/106)|SUMOylation of transcription cofactors(37/8582,9/106)|Regulatio…	NA
213389	PRDM9	8	NA	NA
22196	UBE2I	8	Recruitment and ATM-mediated phosphorylation of repair and signaling proteins at DNA double strand breaks(71/8582,16/106)|DNA Double Strand Break Response(72/8582,16/106)|DNA Double-Strand Break Repair(150/8582,20/106)|SUMO E3 ligases SUMOylate target proteins(155/8582,20/106)|SUMOylation(161/8582,20/106)|DNA Repair(282/8582,24/106)|Homology Directed Repair(123/8582,14/106)|Processing of DNA doub…	NA
97114	H3C15	8	Chromatin modifying enzymes(194/8582,40/106)|Chromatin organization(194/8582,40/106)|Transcriptional regulation by RUNX1(190/8582,26/106)|Epigenetic regulation of gene expression(142/8582,21/106)|RUNX1 regulates genes involved in megakaryocyte differentiation and platelet function(82/8582,17/106)|RMTs methylate histone arginines(69/8582,16/106)|PKMTs methylate histone lysines(60/8582,15/106)|Estr…	NA
192195	ASH1L	8	Chromatin modifying enzymes(194/8582,40/106)|Chromatin organization(194/8582,40/106)|PKMTs methylate histone lysines(60/8582,15/106)	Y
213464	RBBP5	8	Chromatin modifying enzymes(194/8582,40/106)|Chromatin organization(194/8582,40/106)|Transcriptional regulation by RUNX1(190/8582,26/106)|Epigenetic regulation of gene expression(142/8582,21/106)|RUNX1 regulates genes involved in megakaryocyte differentiation and platelet function(82/8582,17/106)|PKMTs methylate histone lysines(60/8582,15/106)|Formation of the beta-catenin:TCF transactivating com…	NA
219022	TTC5	8	Regulation of TP53 Activity(147/8582,18/106)|Transcriptional Regulation by TP53(286/8582,22/106)|Regulation of TP53 Activity through Methylation(18/8582,8/106)	Y
68024	H2BC4	8	Chromatin modifying enzymes(194/8582,40/106)|Chromatin organization(194/8582,40/106)|Transcriptional regulation by RUNX1(190/8582,26/106)|Epigenetic regulation of gene expression(142/8582,21/106)|RUNX1 regulates genes involved in megakaryocyte differentiation and platelet function(82/8582,17/106)|Recruitment and ATM-mediated phosphorylation of repair and signaling proteins at DNA double strand br…	Y
71371	ARID5B	8	Chromatin modifying enzymes(194/8582,40/106)|Chromatin organization(194/8582,40/106)	Y
194655	KLF11	8	NA	Y
382985	RRM2B	8	NA	Y
56637	GSK3B	8	Epigenetic regulation of gene expression(142/8582,21/106)|Cellular responses to stress(440/8582,29/106)|Cellular responses to stimuli(443/8582,29/106)|Cellular response to chemical stress(158/8582,11/106)|TCF dependent signaling in response to WNT(150/8582,10/106)|Signaling by WNT(229/8582,11/106)|Positive epigenetic regulation of rRNA expression(29/8582,4/106)|B-WICH complex positively regulates…	NA
73247	MRGBP	8	NA	Y
56456	ACTL6A	8	Chromatin modifying enzymes(194/8582,40/106)|Chromatin organization(194/8582,40/106)|Transcriptional regulation by RUNX1(190/8582,26/106)|RMTs methylate histone arginines(69/8582,16/106)|DNA Repair(282/8582,24/106)|Deubiquitination(246/8582,15/106)|RUNX1 interacts with co-factors whose precise effect on RUNX1 targets is not known(32/8582,6/106)|Nucleotide Excision Repair(100/8582,9/106)|Global Ge…	NA
83409	LAMTOR2	8	Cellular responses to stress(440/8582,29/106)|Regulation of PTEN gene transcription(41/8582,12/106)|Cellular responses to stimuli(443/8582,29/106)|Transcriptional Regulation by TP53(286/8582,22/106)|PTEN Regulation(111/8582,13/106)|PIP3 activates AKT signaling(230/8582,16/106)|Intracellular signaling by second messengers(256/8582,16/106)|Energy dependent regulation of mTOR by LKB1-AMPK(27/8582,6/…	NA
108079	PRKAA2	8	Cellular responses to stress(440/8582,29/106)|Cellular responses to stimuli(443/8582,29/106)|Regulation of TP53 Activity(147/8582,18/106)|Transcriptional Regulation by TP53(286/8582,22/106)|Energy dependent regulation of mTOR by LKB1-AMPK(27/8582,6/106)|Macroautophagy(120/8582,10/106)|Autophagy(120/8582,10/106)|Cellular response to chemical stress(158/8582,11/106)|MTOR signalling(39/8582,6/106)|T…	Y
19744	RHEB	8	Cellular responses to stress(440/8582,29/106)|Regulation of PTEN gene transcription(41/8582,12/106)|Cellular responses to stimuli(443/8582,29/106)|Transcriptional Regulation by TP53(286/8582,22/106)|PTEN Regulation(111/8582,13/106)|PIP3 activates AKT signaling(230/8582,16/106)|Intracellular signaling by second messengers(256/8582,16/106)|Energy dependent regulation of mTOR by LKB1-AMPK(27/8582,6/…	NA
114142	FOXP2	8	NA	Y
71777	ING3	8	NA	Y
11819	NR2F2	8	NA	Y
245670	RRAGB	8	Cellular responses to stress(440/8582,29/106)|Regulation of PTEN gene transcription(41/8582,12/106)|Cellular responses to stimuli(443/8582,29/106)|Transcriptional Regulation by TP53(286/8582,22/106)|PTEN Regulation(111/8582,13/106)|PIP3 activates AKT signaling(230/8582,16/106)|Intracellular signaling by second messengers(256/8582,16/106)|Energy dependent regulation of mTOR by LKB1-AMPK(27/8582,6/…	NA
22346	VHL	8	SUMO E3 ligases SUMOylate target proteins(155/8582,20/106)|SUMOylation(161/8582,20/106)|Cellular responses to stress(440/8582,29/106)|Cellular responses to stimuli(443/8582,29/106)|SUMOylation of ubiquitinylation proteins(37/8582,6/106)	Y
268996	SS18	8	NA	NA
269254	SETX	8	NA	Y
19055	PPP3CA	8	Signaling by WNT(229/8582,11/106)	NA
56310	GPS2	8	Signaling by Nuclear Receptors(209/8582,20/106)|NR1H2 and NR1H3-mediated signaling(12/8582,5/106)|NR1H3 & NR1H2 regulate gene expression linked to cholesterol transport and efflux(12/8582,5/106)	Y
20846	STAT1	8	NA	NA
81004	TBL1XR1	8	Cellular responses to stress(440/8582,29/106)|Cellular responses to stimuli(443/8582,29/106)|Signaling by Nuclear Receptors(209/8582,20/106)|Regulation of lipid metabolism by PPARalpha(17/8582,7/106)|NR1H2 and NR1H3-mediated signaling(12/8582,5/106)|NR1H3 & NR1H2 regulate gene expression linked to cholesterol transport and efflux(12/8582,5/106)|Notch-HLH transcription pathway(23/8582,6/106)|Cytop…	NA
218772	RARB	8	Signaling by Nuclear Receptors(209/8582,20/106)	Y
21885	TLE1	8	Formation of the beta-catenin:TCF transactivating complex(22/8582,7/106)|TCF dependent signaling in response to WNT(150/8582,10/106)|Deactivation of the beta-catenin transactivating complex(30/8582,5/106)|Signaling by WNT(229/8582,11/106)	Y
18019	NFATC2	8	NA	Y
19712	REST	8	Chromatin modifying enzymes(194/8582,40/106)|Chromatin organization(194/8582,40/106)|HDACs deacetylate histones(23/8582,7/106)	NA
20276	SCNN1A	8	NA	Y
217864	RCOR1	8	Chromatin modifying enzymes(194/8582,40/106)|Chromatin organization(194/8582,40/106)|HDACs deacetylate histones(23/8582,7/106)	Y
70315	HDAC8	8	Notch-HLH transcription pathway(23/8582,6/106)	Y
100683	TRRAP	8	NA	Y
56717	MTOR	8	Cellular responses to stress(440/8582,29/106)|Regulation of PTEN gene transcription(41/8582,12/106)|Cellular responses to stimuli(443/8582,29/106)|Regulation of TP53 Activity(147/8582,18/106)|Transcriptional Regulation by TP53(286/8582,22/106)|PTEN Regulation(111/8582,13/106)|PIP3 activates AKT signaling(230/8582,16/106)|Intracellular signaling by second messengers(256/8582,16/106)|Regulation of …	Y
22062	TRP73	8	Transcriptional regulation by RUNX1(190/8582,26/106)|Regulation of TP53 Activity(147/8582,18/106)|Transcriptional Regulation by TP53(286/8582,22/106)	Y
15081	H3F3B	8	Transcriptional regulation by RUNX1(190/8582,26/106)|Epigenetic regulation of gene expression(142/8582,21/106)|RUNX1 regulates genes involved in megakaryocyte differentiation and platelet function(82/8582,17/106)|Estrogen-dependent gene expression(89/8582,15/106)|Signaling by Nuclear Receptors(209/8582,20/106)|PRC2 methylates histones and DNA(79/8582,13/106)|ESR-mediated signaling(159/8582,16/106)	Y
103537	MBTD1	8	NA	Y
330409	CECR2	8	NA	Y
17344	PIAS2	8	SUMO E3 ligases SUMOylate target proteins(155/8582,20/106)|SUMOylation(161/8582,20/106)|SUMOylation of transcription cofactors(37/8582,9/106)|SUMOylation of intracellular receptors(26/8582,6/106)|SUMOylation of chromatin organization proteins(65/8582,8/106)|SUMOylation of ubiquitinylation proteins(37/8582,6/106)|SUMOylation of transcription factors(14/8582,4/106)|SUMOylation of DNA damage respons…	Y
71718	TELO2	8	NA	NA
20393	SGK1	8	Regulation of TP53 Activity(147/8582,18/106)|Transcriptional Regulation by TP53(286/8582,22/106)|PIP3 activates AKT signaling(230/8582,16/106)|Intracellular signaling by second messengers(256/8582,16/106)|Regulation of TP53 Degradation(35/8582,7/106)|Regulation of TP53 Expression and Degradation(35/8582,7/106)	NA
329679	FNIP2	8	Cellular responses to stress(440/8582,29/106)|Cellular responses to stimuli(443/8582,29/106)|Amino acids regulate mTORC1(53/8582,6/106)|Cellular response to starvation(53/8582,6/106)	Y
56208	BECN1	8	Deubiquitination(246/8582,15/106)|Macroautophagy(120/8582,10/106)|Autophagy(120/8582,10/106)|Ub-specific processing proteases(181/8582,10/106)	NA
71954	SUDS3	8	Chromatin modifying enzymes(194/8582,40/106)|Chromatin organization(194/8582,40/106)|HDACs deacetylate histones(23/8582,7/106)|Deubiquitination(246/8582,15/106)|Ub-specific processing proteases(181/8582,10/106)	Y
56716	MLST8	8	Cellular responses to stress(440/8582,29/106)|Regulation of PTEN gene transcription(41/8582,12/106)|Cellular responses to stimuli(443/8582,29/106)|Regulation of TP53 Activity(147/8582,18/106)|Transcriptional Regulation by TP53(286/8582,22/106)|PTEN Regulation(111/8582,13/106)|PIP3 activates AKT signaling(230/8582,16/106)|Intracellular signaling by second messengers(256/8582,16/106)|Regulation of …	NA
C00219	(5Z,8Z,11Z,14Z)-ICOSA-5,8,11,14-TETRAENOIC ACID	16	NA	NA
18171	NR1I2	16	NA	NA
13078	CYP1B1	16	Fatty acid metabolism(163/8582,7/11)|Arachidonic acid metabolism(53/8582,5/11)|Cytochrome P450 - arranged by substrate type(65/8582,5/11)|Phase I - Functionalization of compounds(101/8582,5/11)|Biological oxidations(201/8582,5/11)|Endogenous sterols(27/8582,2/11)	NA
27400	HSD17B6	16	NA	NA
13077	CYP1A2	16	Fatty acid metabolism(163/8582,7/11)|Arachidonic acid metabolism(53/8582,5/11)|Cytochrome P450 - arranged by substrate type(65/8582,5/11)|Phase I - Functionalization of compounds(101/8582,5/11)|Biosynthesis of DHA-derived SPMs(17/8582,3/11)|Biosynthesis of specialized proresolving mediators (SPMs)(18/8582,3/11)|Biological oxidations(201/8582,5/11)|Xenobiotics(26/8582,3/11)	NA
13076	CYP1A1	16	Fatty acid metabolism(163/8582,7/11)|Arachidonic acid metabolism(53/8582,5/11)|Cytochrome P450 - arranged by substrate type(65/8582,5/11)|Phase I - Functionalization of compounds(101/8582,5/11)|Biosynthesis of DHA-derived SPMs(17/8582,3/11)|Biosynthesis of specialized proresolving mediators (SPMs)(18/8582,3/11)|Biological oxidations(201/8582,5/11)|Xenobiotics(26/8582,3/11)	Y
19225	PTGS2	16	Fatty acid metabolism(163/8582,7/11)|Arachidonic acid metabolism(53/8582,5/11)|Biosynthesis of DHA-derived SPMs(17/8582,3/11)|Biosynthesis of specialized proresolving mediators (SPMs)(18/8582,3/11)	NA
75778	THEM4	16	Fatty acid metabolism(163/8582,7/11)|Mitochondrial Fatty Acid Beta-Oxidation(36/8582,2/11)	NA
13088	CYP2B10	16	NA	NA
11622	AHR	16	Cytochrome P450 - arranged by substrate type(65/8582,5/11)|Phase I - Functionalization of compounds(101/8582,5/11)|Biological oxidations(201/8582,5/11)|Xenobiotics(26/8582,3/11)|Endogenous sterols(27/8582,2/11)	NA
106648	CYP4F15	16	Fatty acid metabolism(163/8582,7/11)|Arachidonic acid metabolism(53/8582,5/11)|Cytochrome P450 - arranged by substrate type(65/8582,5/11)|Phase I - Functionalization of compounds(101/8582,5/11)|Biological oxidations(201/8582,5/11)	Y
66350	PLA2G12A	16	NA	Y
217698	ACOT5	16	Fatty acid metabolism(163/8582,7/11)|Mitochondrial Fatty Acid Beta-Oxidation(36/8582,2/11)	Y
C00153	VITAMIN PP	24	NA	NA
C00294	INOSINE	24	NA	NA
103136	PWP1	24	NA	NA
11486	ADA	24	Ribavirin ADME(12/8582,3/9)|Purine salvage(14/8582,2/9)|Metabolism of nucleotides(94/8582,3/9)|Drug ADME(98/8582,3/9)|Nucleotide salvage(23/8582,2/9)	NA
73681	TRMT11	24	NA	NA
66763	NT5EL	24	NA	NA
67993	NUDT12	24	Nicotinamide salvaging(18/8582,2/9)|Nicotinate metabolism(30/8582,2/9)	NA
64384	SIRT3	24	NA	NA
18950	PNP	24	Ribavirin ADME(12/8582,3/9)|Purine salvage(14/8582,2/9)|Metabolism of nucleotides(94/8582,3/9)|Drug ADME(98/8582,3/9)|Purine catabolism(18/8582,2/9)|Nucleotide salvage(23/8582,2/9)|Nucleotide catabolism(35/8582,2/9)	NA
50721	SIRT6	24	NA	NA
64383	SIRT2	24	NA	NA
209011	SIRT7	24	NA	NA
15185	HDAC6	24	NA	NA
76952	NT5C2	24	Ribavirin ADME(12/8582,3/9)|Metabolism of nucleotides(94/8582,3/9)|Drug ADME(98/8582,3/9)|Purine catabolism(18/8582,2/9)|Nucleotide catabolism(35/8582,2/9)	NA
18113	NNMT	24	Nicotinamide salvaging(18/8582,2/9)|Nicotinate metabolism(30/8582,2/9)	NA
